# Characterising sex differences of autosomal DNA methylation in whole blood using the Illumina EPIC array

**DOI:** 10.1101/2021.09.02.458717

**Authors:** Olivia A Grant, Yucheng Wang, Meena Kumari, Nicolae Radu Zabet, Leonard Schalkwyk

## Abstract

Sex differences are known to play a role in disease etiology, progression and outcome. Previous studies have revealed autosomal epigenetic differences between males and females in some tissues, including differences in DNA methylation patterns. Here, we report for the first time an analysis of autosomal sex differences in DNAme using the Illumina EPIC array in human whole blood (n=1171). We identified 554 sex-associated differentially methylated CpG sites (saDMPs) with the majority found to be hypermethylated in females (70%). These saDMP’s are enriched in CpG islands and CpG shores and located preferentially at 5’UTRs, 3’UTRs and enhancers. Additionally, we identified 311 significant sex associated differentially methylated regions (saDMRs). Transcription factor binding site enrichment revealed enrichment of transcription factors related to critical developmental processes and sex determination such as SRY and SOX9. Our study reports a reliable catalogue of sex associated CpG sites and elucidates several characteristics of these sites.
