## Additional file 2 for "Characterising sex differences of autosomal DNA methylation in whole blood using the Illumina EPIC array"

	seqnames	start	end	width	strand	no.cpgs	minfdr	Stouffer	maxbetafc	meanbetafc	overlapping.promoters
14846	chr21	27106248	27108830	2583	*	31	0	0	0.156919789	0.004579251	ATP5J-001, GABPA-002, GABPA-001, ATP5J-006, ATP5J-005, ATP5J-002, ATP5J-007, ATP5J-004, ATP5J-003, ATP5J-008, GABPA-003
5407	chr12	68041318	68044208	2891	*	13	0	0	-0.319695697	-0.025855702	DYRK2-005, DYRK2-001, DYRK2-002, DYRK2-004, DYRK2-006, DYRK2-003
10829	chr18	45456441	45459276	2836	*	12	0	0	-0.060157134	-0.008324625	SMAD2-001, SMAD2-201, SMAD2-002, SMAD2-005, SMAD2-008, SMAD2-007, SMAD2-006, SMAD2-003
7946	chr15	101098842	101100451	1610	*	10	0	0	-0.169208638	-0.011677256	RNU6-181P-201, RP11-526I2.1-002, RP11-526I2.1-001, PRKXP1-001
8659	chr16	59788728	59790180	1453	*	10	0	0	0.205859993	0.022351133	RP11-105C20.2-001, APOOP5-001, RP11-105C20.2-002
19064	chr6	5087031	5087749	719	*	5	0	0	-0.141703361	-0.110049683	PPP1R3G-001
5988	chr13	23489846	23489940	95	*	2	0	0	-0.128752271	-0.065780766	NUS1P2-001, LINC00621-001
9725	chr17	38023480	38024636	1157	*	7	0	5.08E-229	-0.111364093	-0.052234325	ZPBP2-002, ZPBP2-001, ZPBP2-004, ZPBP2-003
19710	chr6	49681178	49682595	1418	*	13	2.58E-282	3.54E-219	-0.094537028	-0.054956904	CRISP2-001
19964	chr6	127796287	127797286	1000	*	7	1.46E-267	1.03E-211	-0.151509678	-0.067996398	SOGA3-003, SOGA3-002, SOGA3-004
13766	chr2	232347922	232348964	1043	*	7	4.32E-221	2.32E-203	-0.076226892	-0.055288811	NCL-002
1124	chr1	75592950	75595408	2459	*	16	1.16E-225	5.79E-168	-0.061313827	-0.025105055	LHX8-001
4958	chr12	11001596	11003467	1872	*	8	0	1.49E-162	-0.176733005	-0.040240607	PRR4-001, PRR4-007, PRR4-010, PRR4-006, PRR4-011, PRR4-003, PRR4-009, PRR4-005
21320	chr7	157404705	157406737	2033	*	9	4.35E-231	1.79E-162	0.141626988	0.059174907	AC005481.5-001
1123	chr1	75590483	75591353	871	*	4	2.42E-173	1.47E-154	-0.133381201	-0.103364502	RP11-510C10.4-001
2557	chr10	23492470	23492914	445	*	5	7.09E-167	1.15E-144	-0.096906105	-0.065189786	NA
5460	chr12	81109337	81111558	2222	*	16	3.51E-181	1.79E-142	-0.078275122	-0.024891481	MYF5-001
12231	chr19	55972504	55974513	2010	*	15	4.07E-224	8.14E-141	0.055957442	0.025621943	ISOC2-002, ISOC2-003, ISOC2-001, ISOC2-008, ISOC2-006, ISOC2-005, ISOC2-007
22261	chr8	144358043	144359074	1032	*	4	1.40E-151	9.91E-140	0.118244344	0.095309569	GLI4-009, GLI4-002
8475	chr16	33935224	33939152	3929	*	10	1.67E-148	2.38E-139	-0.065196354	-0.027776592	CTD-2522B17.5-001
19299	chr6	28661310	28662065	756	*	4	3.96E-187	1.71E-137	-0.1069227	-0.051591156	NA
11190	chr19	3480363	3481985	1623	*	10	2.40E-220	1.44E-135	0.075870361	0.039587326	C19orf77-001, C19orf77-002, C19orf77-004, C19orf77-003
19767	chr6	74103227	74105065	1839	*	16	0	8.56E-132	-0.08558428	-0.031674254	DDX43-001, OOEP-001, RPS6P8-001, OOEP-002, snoU13.83-201, DDX43-003, DDX43-201
12056	chr19	49636270	49636594	325	*	3	5.02E-150	1.67E-123	-0.103052872	-0.076580973	NA
12261	chr19	57741325	57744265	2941	*	15	3.20E-176	6.46E-117	-0.086372302	-0.029606528	AURKC-001, AURKC-002, AURKC-201, AURKC-005, AURKC-006, AURKC-004, AURKC-003, AURKC-007
9901	chr17	45949677	45949878	202	*	5	2.36E-131	8.73E-115	-0.059646442	-0.047529811	NA
19766	chr6	74063014	74064594	1581	*	8	1.90E-152	1.18E-114	-0.071472222	-0.041042646	DPPA5-001
21726	chr8	52320849	52322171	1323	*	10	1.37E-171	4.64E-114	-0.082301486	-0.034318294	PXDNL-004, PXDNL-003
17390	chr4	77341251	77343669	2419	*	11	0	5.10E-114	-0.11354891	-0.032905297	CCDC158-006, CCDC158-008
19274	chr6	28226094	28227482	1389	*	18	8.67E-200	1.95E-112	-0.058569228	-0.024953374	NKAPL-001, ZKSCAN4-201
21066	chr7	127990884	127992634	1751	*	6	1.64E-290	3.07E-110	-0.104787148	-0.032839364	NA
13119	chr2	118616155	118618593	2439	*	11	1.67E-84	2.22E-108	-0.065642178	-0.042520443	HTR5BP-001, HTR5BP-002
16544	chr3	138724228	138725657	1430	*	11	5.03E-145	4.28E-108	-0.050991044	-0.025453942	PRR23A-001, MRPS22-001
18002	chr5	23506738	23507656	919	*	8	1.04E-125	8.66E-106	-0.072616708	-0.046959486	PRDM9-001, PRDM9-003
19256	chr6	27568835	27570548	1714	*	8	1.58E-110	9.39E-106	0.060687387	0.041609952	NA
3305	chr10	124638200	124639985	1786	*	16	3.14E-150	2.72E-100	-0.062063556	-0.022366696	RP11-564D11.3-001, FAM24B-003, FAM24B-001, RP11-564D11.3-202, FAM24B-002, FAM24B-004, CUZD1-202
14232	chr20	30073209	30073576	368	*	6	1.21E-120	6.60E-96	-0.064204134	-0.046015691	LINC00028-001
14214	chr20	25128129	25130549	2421	*	21	1.17E-184	8.48E-94	-0.050363811	-0.014690931	RP4-738P15.1-002, RP4-738P15.1-001, RP4-738P15.1-004, RP4-738P15.1-003
2345	chr1	247680201	247681931	1731	*	11	9.78E-133	3.01E-93	-0.054219423	-0.032521994	GCSAML-004, GCSAML-008, GCSAML-009
19296	chr6	28601271	28603779	2509	*	46	0	9.79E-93	-0.112365758	-0.017525967	RP11-373N24.2-001
115	chr1	2465404	2467281	1878	*	6	2.12E-141	7.27E-92	0.07467462	0.025923577	NA
14814	chr20	62679255	62682309	3055	*	17	9.85E-132	1.04E-90	0.075232557	0.010658633	SOX18-001, ZNF512B-202, TCEA2-010
6811	chr14	70037336	70042299	4964	*	21	5.06E-187	3.35E-89	-0.106771812	-0.020362346	CCDC177-201, CCDC177-202
12449	chr2	24396550	24398859	2310	*	16	3.10E-243	3.63E-89	-0.072076153	-0.023450729	FAM228A-001, AC008073.7-001, FAM228A-004, AC008073.7-002, FAM228A-003
19224	chr6	26195488	26197733	2246	*	12	1.23E-141	1.89E-87	0.080871786	0.031260223	HIST1H2AD-001, HIST1H3D-001, HIST1H3D-201, HIST1H1PS1-001
7595	chr15	69221572	69223895	2324	*	12	8.64E-169	1.96E-87	-0.068552814	-0.029744411	NOX5-010, SPESP1-001, NOX5-011, NOX5-012, RP11-809H16.2-003
17946	chr5	8457124	8458392	1269	*	11	3.54E-111	1.97E-87	-0.060224393	-0.045135238	RP11-480D4.1-001, MIR4458HG-001, RP11-480D4.4-001, RP11-480D4.2-001, MIR4458HG-003, RP11-480D4.2-002
11796	chr19	39465821	39467435	1615	*	15	1.31E-182	6.42E-87	-0.058673913	-0.014672064	FBXO17-001, FBXO17-005
13043	chr2	105852798	105854051	1254	*	8	4.43E-108	2.82E-86	-0.065173248	-0.041134517	NA
9702	chr17	36996237	36998108	1872	*	12	2.29E-139	4.31E-85	-0.07130673	-0.03213288	C17orf98-001
3274	chr10	121417992	121418050	59	*	2	9.50E-97	5.74E-85	-0.057485002	-0.055046415	BAG3-002
20723	chr7	63386226	63387147	922	*	6	2.92E-95	1.99E-83	0.075973761	0.04553862	RP11-73B2.6-003, RP11-73B2.6-001, RP11-73B2.6-002, AC092634.2-201
2544	chr10	22764922	22767345	2424	*	9	7.91E-276	2.21E-81	-0.056219063	-0.019603758	NA
13156	chr2	121338498	121338607	110	*	3	3.50E-90	1.21E-79	-0.056472433	-0.047319067	NA
22263	chr8	144371144	144373569	2426	*	16	6.84E-307	8.97E-79	0.153018575	0.034544092	ZNF696-001, ZNF696-006, ZNF696-003, ZNF696-005, ZNF696-004, ZNF696-002, RP13-582O9.7-001
6387	chr13	111463718	111466822	3105	*	8	1.29E-99	3.72E-78	-0.089920453	-0.033096257	LINC00567-001
4212	chr11	66838046	66839363	1318	*	6	4.48E-112	8.57E-78	-0.061544868	-0.033150234	NA
16754	chr3	181412819	181418456	5638	*	20	1.35E-140	2.30E-76	-0.061457212	-0.019157352	SOX2-OT-201, SOX2-OT-015, SOX2-OT-014, SOX2-OT-017, SOX2-OT-021, SOX2-OT-027, SOX2-OT-031, SOX2-OT-029, SOX2-OT-032, SOX2-OT-034, SOX2-OT-030, SOX2-OT-033, SOX2-OT-035, SOX2-OT-028, SOX2-OT-026
9708	chr17	37123638	37124701	1064	*	12	1.02E-105	1.93E-73	-0.050762685	-0.029742283	FBXO47-001
7306	chr15	34491893	34492380	488	*	2	1.34E-261	6.18E-73	-0.077867098	-0.039262655	KATNBL1-016
16120	chr3	51739481	51742164	2684	*	12	6.74E-117	4.98E-72	0.055689705	0.029674561	GRM2-002, GRM2-001, GRM2-007, GRM2-005, GRM2-004, GRM2-003
18355	chr5	110062343	110062837	495	*	13	5.19E-87	6.54E-72	-0.053934109	-0.044058975	TMEM232-201, TMEM232-001, TMEM232-015, TMEM232-008, TMEM232-014, TMEM232-003, TMEM232-010, TMEM232-002
21626	chr8	37605517	37606579	1063	*	7	5.08E-276	1.33E-71	-0.119124474	-0.030194554	RP11-863K10.4-201, RP11-863K10.4-001
18079	chr5	42953543	42953590	48	*	2	8.70E-87	1.67E-71	-0.08337841	-0.071353855	NA
14911	chr21	36263287	36263808	522	*	4	2.84E-87	5.10E-71	0.053194074	0.041219953	RUNX1-201, RUNX1-012
7675	chr15	75017914	75020202	2289	*	31	0	1.66E-68	-0.090297601	-0.01621271	CYP1A1-001, CYP1A1-201, CYP1A1-003, CYP1A1-007, CYP1A1-004, CYP1A1-006, CYP1A1-002, CYP1A1-005
10911	chr18	59220555	59222050	1496	*	6	1.10E-97	4.34E-68	-0.062566392	-0.041676921	NA
9549	chr17	21795257	21795636	380	*	2	3.72E-187	8.96E-68	-0.092389556	-0.043179262	NA
2654	chr10	42862876	42863594	719	*	9	7.32E-83	1.28E-67	-0.067400185	-0.047656866	RP11-313J2.1-003, RP11-313J2.1-004, RP11-313J2.1-002
11972	chr19	46995312	46997775	2464	*	9	3.12E-94	3.10E-67	-0.052178108	-0.017601094	AC011484.1-201, PNMAL2-201, PNMAL2-004, PPP5D1-005, PNMAL2-001
4308	chr11	70672365	70674245	1881	*	11	5.35E-93	3.50E-67	0.054678106	0.030017672	SHANK2-203, SHANK2-004
21925	chr8	99983622	99986964	3343	*	10	2.19E-98	5.69E-67	-0.074829696	-0.028597805	NA
8154	chr16	3242639	3243552	914	*	8	4.11E-97	6.76E-67	0.075373495	0.039440378	NA
18076	chr5	42922968	42924367	1400	*	6	8.92E-124	1.47E-66	-0.079449485	-0.035552459	NA
12096	chr19	50860732	50862121	1390	*	8	1.72E-120	2.98E-66	0.080303179	0.029084116	NAPSA-008
16990	chr4	1511568	1513259	1692	*	8	1.97E-124	5.69E-66	0.094561727	0.029240871	NA
22078	chr8	127568328	127570505	2178	*	20	9.56E-176	5.85E-66	0.056685334	0.016128795	FAM84B-001, FAM84B-002, RP11-89K10.1-002, RP11-89K10.1-001, RP11-89K10.1-004, RP11-103H7.5-001
4310	chr11	70858899	70860363	1465	*	3	0	2.16E-65	-0.088698548	-0.029762149	SHANK2-201, SHANK2-009
14856	chr21	30390417	30392837	2421	*	12	1.59E-133	2.38E-65	-0.05709031	-0.015677406	RWDD2B-002, RWDD2B-007, RWDD2B-005, RWDD2B-003, RWDD2B-006, RWDD2B-004, RWDD2B-001
5860	chr12	130821453	130823570	2118	*	15	1.67E-101	5.07E-65	0.069391853	0.034687735	PIWIL1-001, PIWIL1-005, PIWIL1-003, PIWIL1-004, PIWIL1-002
9310	chr17	5018984	5019989	1006	*	10	1.01E-76	5.39E-65	-0.05126757	-0.028679539	USP6-202, AC012146.7-003, USP6-002
7372	chr15	41803428	41806588	3161	*	20	4.21E-280	3.85E-64	-0.070901501	-0.011449106	LTK-001, LTK-002, LTK-004, LTK-005, LTK-003
9899	chr17	45928784	45930672	1889	*	9	7.26E-103	8.65E-64	-0.054914937	-0.025040231	SP6-002
12578	chr2	38300537	38301756	1220	*	7	1.30E-128	3.84E-63	-0.072409735	-0.026773417	CYP1B1-001, CYP1B1-003, CYP1B1-AS1-003, CYP1B1-004, CYP1B1-005, CYP1B1-006, CYP1B1-AS1-006
2950	chr10	81743128	81743546	419	*	2	5.40E-93	1.90E-61	-0.066426485	-0.04616459	ZNRF2P3-001, SFTPD-002, RP11-479O17.7-001
21757	chr8	57030523	57030880	358	*	3	1.63E-83	4.55E-60	-0.07698802	-0.055553296	NA
8417	chr16	30020506	30024074	3569	*	24	2.49E-207	1.85E-59	-0.086911631	-0.015602794	DOC2A-001, DOC2A-011, DOC2A-012, DOC2A-009, DOC2A-003, DOC2A-004, DOC2A-005, DOC2A-006, DOC2A-013, DOC2A-002, DOC2A-015, DOC2A-008
3464	chr10	134776718	134779406	2689	*	9	2.32E-110	2.19E-59	0.107300368	0.035862371	LINC01167-001, LINC01166-001, LINC01168-001
17685	chr4	155410477	155413917	3441	*	12	1.14E-88	4.03E-59	-0.090161855	-0.021868852	DCHS2-002, DCHS2-201, DCHS2-005
19306	chr6	28709803	28710807	1005	*	3	7.10E-93	8.75E-59	-0.095363431	-0.049869228	NA
19635	chr6	41649914	41651402	1489	*	5	1.98E-130	8.92E-59	-0.052473144	-0.023901455	NA
20519	chr7	29604764	29606985	2222	*	9	4.79E-137	1.25E-58	0.07077628	0.030406819	PRR15-001, AC007255.8-002, PRR15-002, AC007255.8-001
20419	chr7	12627892	12629275	1384	*	3	1.01E-276	3.47E-58	-0.059129063	-0.019656244	SCIN-009, SCIN-008, SCIN-010
13082	chr2	110969641	110971536	1896	*	9	1.12E-89	6.55E-58	-0.064203702	-0.028519769	LINC00116-002
5459	chr12	81100305	81104111	3807	*	15	6.10E-98	4.86E-57	-0.059220355	-0.017091142	MYF6-001
4361	chr11	75139390	75140681	1292	*	5	1.82E-58	1.24E-56	-0.068597742	-0.052087059	KLHL35-002, KLHL35-001, KLHL35-004, KLHL35-201
19293	chr6	28552582	28558113	5532	*	58	2.71E-133	1.52E-56	-0.052922426	-0.004322553	SCAND3-001, RP5-1186N24.3-001, SCAND3-003, SCAND3-004
13677	chr2	220298547	220300568	2022	*	16	3.19E-139	1.87E-56	-0.064678565	-0.013694585	SPEG-004, SPEG-001
13634	chr2	218842152	218844202	2051	*	10	4.01E-95	2.35E-56	0.062086424	0.020750019	TNS1-013, AC010136.2-001
6640	chr14	45721657	45724030	2374	*	15	4.18E-151	2.98E-56	-0.059098921	-0.015251858	MIS18BP1-001, MIS18BP1-004, MIS18BP1-002, MIS18BP1-003
8135	chr16	2906919	2908934	2016	*	17	5.30E-79	4.74E-56	0.050852709	0.021236151	PRSS22-001, PRSS22-007, PRSS22-002, PRSS22-009, PRSS22-005, PRSS22-008, PRSS22-003, LA16c-325D7.1-001, PRSS22-006
17879	chr5	1244925	1247290	2366	*	9	2.30E-102	9.71E-56	0.058433754	0.029410834	NA
19243	chr6	27210913	27210934	22	*	2	5.58E-62	3.29E-55	-0.051048552	-0.048379202	NA
2782	chr10	64577901	64580360	2460	*	14	8.12E-139	1.21E-54	-0.071369686	-0.020852534	EGR2-001, EGR2-201, EGR2-202
17776	chr4	183060943	183062729	1787	*	10	1.01E-110	3.36E-54	-0.121944652	-0.022874904	NA
17392	chr4	77723057	77724563	1507	*	8	1.05E-107	3.97E-54	-0.054277375	-0.02408862	RP11-359D14.3-001
20927	chr7	100819944	100821166	1223	*	3	4.04E-78	5.73E-54	-0.07446814	-0.046771007	NAT16-005
21017	chr7	117067136	117068258	1123	*	12	2.91E-126	1.48E-53	-0.051621045	-0.018361717	ASZ1-001, ASZ1-005, ASZ1-004, ASZ1-003, ASZ1-002, ASZ1-006
6398	chr13	112546698	112548306	1609	*	9	7.44E-76	1.93E-53	0.067352664	0.025384763	NA
6327	chr13	100547192	100549017	1826	*	12	2.00E-140	3.38E-53	-0.07612258	-0.015088604	NA
19867	chr6	107954282	107956004	1723	*	9	5.56E-128	1.17E-52	-0.061585438	-0.021688525	SOBP-003
11873	chr19	42482519	42482880	362	*	4	2.69E-279	6.15E-52	0.057344914	0.016427662	NA
3500	chr11	286439	288954	2516	*	10	5.61E-106	7.31E-51	-0.094977112	-0.034848243	ATHL1-002, ATHL1-004, ATHL1-001, ATHL1-003, ATHL1-007, RP11-326C3.2-001, ATHL1-006, RP11-326C3.2-003, RP11-326C3.2-002
17286	chr4	41878119	41879262	1144	*	3	1.16E-55	9.00E-51	-0.054154615	-0.04520453	NA
19461	chr6	32728862	32730859	1998	*	25	9.13E-116	3.94E-49	-0.05276365	-0.017237835	HLA-DQB2-002, HLA-DQB2-004, HLA-DQB2-001, HLA-DQB2-003
8138	chr16	3016378	3019192	2815	*	18	5.16E-77	1.46E-48	-0.067157761	-0.01544201	PAQR4-002, PAQR4-001, PKMYT1-005, PAQR4-003, PKMYT1-006, PAQR4-004, KREMEN2-006, PAQR4-005
15671	chr22	49447430	49448320	891	*	4	3.39E-97	4.07E-48	0.099000255	0.058392821	NA
21345	chr7	158749204	158751591	2388	*	11	4.18E-82	1.19E-47	0.086427086	0.036863689	NA
21756	chr8	57025662	57027352	1691	*	10	1.52E-103	1.57E-47	-0.054330593	-0.01857762	MOS-001
8132	chr16	2891862	2892912	1051	*	7	1.60E-76	1.86E-47	0.074184865	0.025740389	PRSS30P-006, PRSS30P-003, PRSS30P-005, PRSS30P-004, PRSS30P-002, PRSS30P-001
7277	chr15	29966827	29969720	2894	*	16	4.46E-66	1.95E-47	-0.057745839	-0.018965741	RP11-680F8.1-001, RP11-680F8.1-002
9838	chr17	42452426	42452994	569	*	2	4.99E-53	4.57E-47	-0.062538241	-0.044688073	ITGA2B-011, ITGA2B-012
4056	chr11	62308492	62309707	1216	*	5	4.92E-63	8.68E-47	-0.057905461	-0.026555126	NA
16245	chr3	71802420	71805022	2603	*	21	1.18E-211	9.26E-47	-0.059848433	-0.015281544	EIF4E3-002, GPR27-001, EIF4E3-004, EIF4E3-202, EIF4E3-005
20999	chr7	112261560	112262597	1038	*	5	7.86E-62	1.15E-46	-0.057533867	-0.03661914	AC002463.3-001
11817	chr19	40727342	40729386	2045	*	6	1.88E-55	1.39E-46	0.064138666	0.031038408	CNTD2-003, CNTD2-004, CNTD2-005
16921	chr3	196693809	196695938	2130	*	7	1.93E-77	1.95E-46	-0.055039248	-0.023155336	PIGZ-003, PIGZ-001, PIGZ-004
18373	chr5	115149189	115150352	1164	*	4	5.06E-83	3.90E-46	-0.075973257	-0.041914826	CDO1-004
15970	chr3	42304966	42307961	2996	*	27	2.06E-106	2.92E-44	-0.053666389	-0.014859797	CCK-001, CCK-002, CCK-003, CCK-004
21426	chr8	9007933	9010317	2385	*	18	1.10E-124	7.16E-44	-0.051521811	-0.013619943	PPP1R3B-001, RP11-10A14.4-001, RP11-10A14.4-003, PPP1R3B-002, RP11-10A14.4-002
19853	chr6	106428957	106430134	1178	*	10	3.30E-124	7.24E-44	-0.081394639	-0.016407633	NA
17290	chr4	42401610	42403471	1862	*	5	2.12E-60	2.80E-43	-0.063290713	-0.035085464	SHISA3-001
2516	chr10	18549036	18550623	1588	*	15	3.41E-91	8.97E-43	-0.051411376	-0.017672794	CACNB2-005, CACNB2-003, RP11-109I13.2-001, RP11-109I13.2-002
13679	chr2	220312021	220314486	2466	*	9	3.35E-105	3.26E-42	-0.120466657	-0.022356018	SPEG-005, SPEG-020, SPEG-024, SPEG-017, SPEG-018
22913	chr9	133567057	133569358	2302	*	14	8.06E-147	5.64E-42	-0.061634133	-0.013653413	EXOSC2-005, EXOSC2-002, EXOSC2-006, EXOSC2-001, EXOSC2-007, EXOSC2-010, EXOSC2-009, EXOSC2-004, EXOSC2-003, EXOSC2-201
2831	chr10	72218306	72219819	1514	*	6	1.34E-56	2.26E-41	-0.052537639	-0.021939583	NA
10126	chr17	62038744	62039082	339	*	3	2.03E-221	2.40E-41	-0.090230459	-0.029967075	SCN4A-002
17071	chr4	6010075	6011142	1068	*	5	2.64E-74	2.43E-41	0.087752184	0.038472615	NA
16943	chr4	124232	126058	1827	*	9	2.82E-45	3.72E-41	0.056139425	0.042610436	Z95704.5-201, ZNF718-002, ZNF718-004, ZNF718-003, ZNF718-001
7792	chr15	84953950	84954185	236	*	2	1.66E-85	3.03E-40	-0.057563617	-0.034012297	NA
18565	chr5	139282860	139284774	1915	*	12	1.51E-92	7.50E-40	-0.05394419	-0.011044981	NRG2-006, NRG2-010
19386	chr6	30851753	30854551	2799	*	33	1.37E-98	2.50E-39	-0.062695479	-0.012281716	DDR1-006, DDR1-002, DDR1-003, DDR1-204, DDR1-205, DDR1-013, DDR1-031, DDR1-012, DDR1-016, DDR1-050, DDR1-014, DDR1-021, DDR1-036, DDR1-206, DDR1-207, DDR1-001, DDR1-004, DDR1-027, DDR1-046, DDR1-015, DDR1-042, DDR1-037, DDR1-026, DDR1-047, DDR1-033, DDR1-034, DDR1-032, DDR1-020, DDR1-030, DDR1-035, DDR1-048, DDR1-039, DDR1-049, DDR1-038, DDR1-018, DDR1-043, DDR1-044, DDR1-040, DDR1-029, DDR1-041
9608	chr17	28562142	28566331	4190	*	19	1.43E-128	9.57E-39	-0.070372493	-0.011804281	SLC6A4-201, SLC6A4-001, SLC6A4-002, RP11-354P11.2-001
14965	chr21	40758208	40760975	2768	*	15	4.60E-90	5.79E-38	0.058877698	0.01625215	WRB-004, WRB-009, WRB-006
2005	chr1	209404846	209406345	1500	*	6	0.00E+00	8.56E-38	0.090784872	0.020222004	RP11-385M4.3-001
21052	chr7	126888942	126891621	2680	*	10	7.74E-103	9.83E-38	-0.085397787	-0.020210228	GRM8-001, GRM8-002, GRM8-011, GRM8-012, GRM8-014
1200	chr1	91301840	91303544	1705	*	5	1.23E-85	1.47E-36	-0.077915682	-0.027497595	RP4-665J23.1-001
20191	chr6	166418799	166420212	1414	*	10	1.12E-113	1.55E-36	-0.076096677	-0.020423241	NA
20716	chr7	56514965	56516504	1540	*	10	1.12E-58	3.08E-36	0.055731886	0.027449189	RP13-492C18.2-002
23002	chr9	137977757	137979399	1643	*	11	2.85E-86	7.25E-36	0.056644772	0.015687595	OLFM1-010, OLFM1-004, OLFM1-003, OLFM1-009, OLFM1-011
1465	chr1	152161237	152162507	1271	*	8	7.06E-48	7.94E-36	-0.070493268	-0.035941127	FLG-AS1-003
5957	chr13	20715713	20718496	2784	*	8	1.61E-52	8.27E-36	-0.065099094	-0.021703665	NA
18369	chr5	114514097	114517423	3327	*	22	6.65E-112	2.72E-35	-0.064506936	-0.013103118	TRIM36-001, TRIM36-006, TRIM36-003, TRIM36-002
3426	chr10	133793442	133797327	3886	*	25	5.36E-90	4.09E-35	0.066761451	0.00801878	BNIP3-001, BNIP3-201
11758	chr19	38039469	38041600	2132	*	9	4.98E-58	5.11E-35	-0.051452353	-0.020758162	CTD-3064H18.4-001, ZNF571-AS1-001, ZNF571-AS1-004, ZNF571-AS1-002, ZNF571-AS1-011, ZNF571-AS1-010, ZNF571-AS1-005, ZNF571-AS1-012, ZNF571-AS1-003, ZNF571-AS1-006, ZNF571-AS1-007, ZNF540-009, ZNF571-AS1-008
13605	chr2	213696104	213698158	2055	*	8	1.09E-75	9.13E-35	-0.05199679	-0.018574104	PCED1CP-001
21551	chr8	24799771	24800883	1113	*	4	1.68E-73	1.18E-34	-0.082228013	-0.036185524	NA
21610	chr8	35718561	35719769	1209	*	4	9.10E-43	1.43E-34	0.053729419	0.020985266	RP11-473J6.1-001, RP11-473J6.1-002
10610	chr18	5889750	5893441	3692	*	13	3.33E-78	1.50E-34	-0.053210481	-0.021083418	TMEM200C-201
12581	chr2	38324188	38325996	1809	*	5	4.62E-49	1.94E-34	-0.05592976	-0.029150017	CYP1B1-AS1-002
10474	chr17	79371681	79375785	4105	*	19	2.09E-164	2.42E-34	0.085021524	0.010698743	RP11-1055B8.7-201, RP11-1055B8.6-002, MIR4740-202
11296	chr19	6709822	6711092	1271	*	4	6.19E-43	2.48E-34	-0.05450866	-0.033774324	C3-007
2066	chr1	214151107	214154936	3830	*	13	1.30E-242	7.30E-34	-0.078650674	-0.015377549	PROX1-004, PROX1-AS1-005, PROX1-AS1-006
19301	chr6	28677272	28678885	1614	*	7	1.17E-80	1.02E-33	-0.055275078	-0.024197725	NA
8017	chr16	857454	858833	1380	*	6	2.38E-43	1.53E-33	0.074077079	0.048384961	NA
18244	chr5	77145356	77147651	2296	*	9	1.39E-54	2.16E-33	-0.074555442	-0.032540336	NA
17634	chr4	145566200	145567731	1532	*	12	1.88E-101	9.85E-33	-0.053319183	-0.013008556	HHIP-001, HHIP-002, HHIP-AS1-003, HHIP-008, HHIP-AS1-002, HHIP-003
7604	chr15	69744390	69745844	1455	*	13	9.09E-111	1.41E-32	-0.062719786	-0.019019954	RPLP1-001, RPLP1-002, RPLP1-003, RPLP1-004, RPLP1-006
22262	chr8	144360216	144363179	2964	*	7	5.16E-95	1.59E-32	0.112365377	0.018752997	RP13-582O9.5-002, RP13-582O9.5-001, RP13-582O9.5-005, RP13-582O9.5-003, RP13-582O9.5-006, RP13-582O9.5-004
19242	chr6	27205816	27206911	1096	*	5	2.63E-91	3.47E-32	-0.102105971	-0.030837309	NA
16949	chr4	581655	582634	980	*	6	2.40E-63	4.31E-32	0.060584882	0.023558286	NA
1329	chr1	113285118	113287238	2121	*	9	4.33E-39	9.41E-32	-0.051060544	-0.024800387	NA
20495	chr7	27190558	27194614	4057	*	19	0	9.94E-32	-0.071739526	-0.003392405	HOXA7-001, RP1-170O19.22-001, RP1-170O19.23-001, HOXA3-008, HOXA6-002, HOXA7-003, HOXA-AS3-002
6601	chr14	34268685	34270437	1753	*	9	7.75E-51	1.37E-31	-0.050513146	-0.022122129	NA
2779	chr10	64564556	64567038	2483	*	11	5.99E-105	1.50E-31	0.05450401	0.013895976	ADO-001, RP11-436D10.3-001
1523	chr1	155264372	155265378	1007	*	6	2.90E-51	1.60E-31	-0.055663225	-0.01914474	NA
11971	chr19	46915570	46917727	2158	*	14	1.81E-91	2.70E-31	-0.070963789	-0.012632608	CCDC8-001
20765	chr7	73157217	73158017	801	*	4	1.97E-44	3.35E-31	-0.05336341	-0.033097384	NA
21372	chr8	1320565	1321883	1319	*	7	4.02E-40	1.40E-30	0.068366771	0.034188286	NA
8597	chr16	56671202	56672722	1521	*	9	4.21E-43	1.45E-30	-0.052400156	-0.017611581	MT1A-001, MT1JP-001, MT1JP-002, MT1JP-003
13329	chr2	162102947	162103682	736	*	2	3.85E-31	2.03E-30	-0.073267433	-0.054865884	AC009299.3-002, AC009299.3-001
19854	chr6	106433444	106434623	1180	*	7	3.18E-75	2.48E-30	-0.087395547	-0.02380565	NA
8008	chr16	742440	746132	3693	*	19	4.98E-58	9.29E-30	-0.069170722	-0.007224964	WDR24-201, FBXL16-002, FBXL16-004, FBXL16-003
3677	chr11	8289620	8290939	1320	*	11	2.99E-61	1.10E-29	-0.051869418	-0.014994555	LMO1-003
3207	chr10	114711603	114713187	1585	*	9	3.40E-81	1.21E-29	0.054086452	0.018357881	TCF7L2-002, TCF7L2-004, TCF7L2-201, TCF7L2-202, TCF7L2-203, RP11-57H14.2-001, TCF7L2-001, TCF7L2-003, TCF7L2-204, TCF7L2-205, TCF7L2-206, TCF7L2-207, TCF7L2-208, TCF7L2-209
4826	chr12	1098663	1101044	2382	*	17	7.37E-181	1.48E-29	-0.06041575	-0.001028142	ERC1-008, ERC1-014, ERC1-201, RAD52-008, ERC1-013, RP11-359B12.2-004, RP11-359B12.2-001, ERC1-010, ERC1-001, RP11-359B12.2-003, ERC1-005, RP11-359B12.2-002, ERC1-004, ERC1-015, ERC1-023, ERC1-006
18903	chr5	176558658	176562096	3439	*	17	1.06E-118	7.76E-29	-0.074045732	-0.010931059	NSD1-002, NSD1-201, NSD1-202, NSD1-001, NSD1-004, NSD1-005, NSD1-003, NSD1-006, NSD1-014
17905	chr5	1855899	1857828	1930	*	11	1.34E-46	1.11E-28	0.051721749	0.026816949	CTD-2194D22.2-001
15352	chr22	32599511	32599648	138	*	3	1.08E-34	2.42E-28	0.077546288	0.065000711	RFPL2-202, RFPL2-203, RFPL2-001, RP1-90G24.10-001
6689	chr14	55582407	55583639	1233	*	4	4.89E-90	7.95E-28	-0.077115243	-0.01659933	NA
12015	chr19	48697722	48698419	698	*	2	2.17E-37	1.40E-27	-0.063641329	-0.044174643	NA
16538	chr3	138152837	138155452	2616	*	16	7.56E-73	1.63E-27	-0.075656105	-0.014450928	ESYT3-003, ESYT3-001, ESYT3-002, ESYT3-006
18939	chr5	178546867	178548700	1834	*	6	6.55E-37	5.34E-27	0.053234725	0.026606016	ADAMTS2-004, ADAMTS2-005, ADAMTS2-003
18243	chr5	77142469	77144016	1548	*	4	1.58E-26	6.19E-27	-0.07006378	-0.050185845	NA
2065	chr1	213223453	213224980	1528	*	14	1.37E-72	7.93E-27	-0.058737725	-0.011942417	RPS6KC1-002, RPS6KC1-001, RPS6KC1-201, RPS6KC1-202
22218	chr8	143125637	143125785	149	*	3	1.57E-33	1.74E-26	-0.062892168	-0.037385955	NA
12809	chr2	70368457	70370459	2003	*	9	0	4.10E-26	-0.058666916	-0.007720601	NA
6936	chr14	88792937	88793982	1046	*	13	1.42E-98	8.01E-26	-0.062199274	-0.01637289	KCNK10-001
6024	chr13	25873837	25876335	2499	*	14	1.56E-167	1.25E-25	-0.072272517	-0.01065463	NUPL1-007, NUPL1-001, NUPL1-009, NUPL1-013, NUPL1-005, NUPL1-014, NUPL1-002, NUPL1-012, NUPL1-010, NUPL1-011, NUPL1-006, RP11-271M24.2-001
11935	chr19	45898849	45900241	1393	*	4	3.79E-38	1.79E-25	-0.074662508	-0.031287071	NA
9855	chr17	43198124	43198610	487	*	4	7.52E-39	4.30E-25	-0.05282996	-0.034384119	PLCD3-004, PLCD3-006, PLCD3-005
1421	chr1	150335335	150336619	1285	*	9	2.84E-66	8.91E-25	-0.067757626	-0.020388671	RPRD2-003, RPRD2-002, RPRD2-001, RPRD2-004, RPRD2-201
20626	chr7	44184840	44187310	2471	*	10	1.93E-60	2.76E-24	-0.060689452	-0.01280349	GCK-006, GCK-005, GCK-007
13222	chr2	131009324	131010115	792	*	3	3.50E-37	3.51E-24	0.073476914	0.050913876	MED15P5-001
20675	chr7	50517434	50519736	2303	*	14	1.03E-98	3.97E-24	-0.058975315	-0.010993995	FIGNL1-002, FIGNL1-001, FIGNL1-004, FIGNL1-008, FIGNL1-010, FIGNL1-003, FIGNL1-011, FIGNL1-006, FIGNL1-007, FIGNL1-009
5639	chr12	111475128	111476840	1713	*	6	1.40E-42	4.04E-24	-0.050824958	-0.017860889	NA
21116	chr7	134232463	134232734	272	*	4	4.32E-73	9.56E-24	-0.056056798	-0.019619046	AKR1B15-001
19260	chr6	27635558	27638391	2834	*	12	6.74E-35	1.03E-23	0.056549243	0.011085049	NA
16589	chr3	145878431	145879710	1280	*	16	4.66E-78	1.21E-23	-0.057479242	-0.012402464	PLOD2-001, PLOD2-002, PLOD2-006, PLOD2-007, PLOD2-003
5077	chr12	33590837	33593913	3077	*	12	9.25E-81	1.58E-23	-0.059103001	-0.013898199	SYT10-001, SYT10-201, SYT10-002
1398	chr1	147800461	147801721	1261	*	7	1.43E-35	2.10E-23	-0.050248965	-0.02601269	RP11-495P10.3-001, Y_RNA.789-201
15619	chr22	46364407	46365647	1241	*	4	3.42E-52	2.21E-23	-0.051980788	-0.01592962	NA
9600	chr17	27939261	27940509	1249	*	7	1.40E-87	4.16E-23	-0.056816836	-0.016569729	ANKRD13B-008
17214	chr4	24800823	24802387	1565	*	6	4.53E-78	1.25E-22	-0.057186417	-0.018717403	NA
7118	chr14	102027671	102030110	2440	*	14	1.07E-65	1.64E-22	-0.050195409	-0.014493722	DIO3-201, DIO3OS-201, DIO3-001, DIO3OS-014, DIO3OS-009, DIO3OS-003, DIO3OS-006, DIO3OS-007, DIO3OS-015, DIO3OS-001, DIO3OS-002, DIO3OS-008
19056	chr6	4772890	4773278	389	*	3	1.54E-107	1.95E-22	0.059453745	0.019608781	CDYL-009, CDYL-010
13332	chr2	162283559	162285454	1896	*	11	1.50E-99	5.46E-22	-0.067348651	-0.010633939	SLC4A10-011
21210	chr7	149118515	149120687	2173	*	12	6.70E-69	5.58E-22	-0.053035885	-0.012132341	RP11-143I21.1-001
7977	chr16	227517	230596	3080	*	13	4.15E-102	1.94E-21	-0.056625329	-0.01107717	HBQ1-001, HBA1-001, Y_RNA.557-201, HBA1-006, HBA1-002, HBA1-005
11033	chr19	344165	346278	2114	*	10	1.89E-87	2.17E-21	-0.087285624	-0.017151795	MIER2-001, MIER2-004, MIER2-002
11360	chr19	10402525	10403936	1412	*	8	4.19E-46	3.97E-21	-0.069777079	-0.019256046	ICAM5-001, ICAM5-005, ICAM5-002, ICAM5-004, ICAM5-003
9533	chr17	20799470	20799532	63	*	4	1.84E-24	8.95E-21	0.055411968	0.041236473	CCDC144NL-001, RNU6-1178P-201
1463	chr1	152086623	152088517	1895	*	9	2.02E-48	2.13E-20	-0.052062037	-0.017892399	TCHH-001
15421	chr22	38243770	38245605	1836	*	15	6.05E-95	2.75E-20	-0.06463945	-0.01445052	EIF3L-013, MIR659-201, EIF3L-002, EIF3L-001, EIF3L-007, EIF3L-008, EIF3L-005, EIF3L-006, EIF3L-010, EIF3L-004, ANKRD54-013, ANKRD54-014
4977	chr12	13080422	13080655	234	*	3	5.43E-23	6.23E-20	-0.050213022	-0.043295155	RP11-392P7.6-008, RP11-392P7.6-001, RP11-392P7.6-007, RP11-392P7.6-004, RP11-392P7.6-005
4450	chr11	88240817	88242604	1788	*	7	7.75E-70	1.04E-19	-0.063986945	-0.014477989	NA
22308	chr8	145637525	145639880	2356	*	12	4.62E-52	1.44E-19	0.061738025	0.016770522	SLC39A4-009, SLC39A4-005, SLC39A4-007, SLC39A4-006, SLC39A4-008, SLC39A4-004
12064	chr19	49936274	49937176	903	*	4	3.38E-38	2.58E-19	-0.062689689	-0.022793723	SLC17A7-005
6772	chr14	65696017	65696845	829	*	3	6.05E-47	2.67E-19	-0.068525152	-0.026360162	NA
18077	chr5	42944457	42945163	707	*	2	6.16E-44	3.05E-19	-0.061427638	-0.028804046	NA
14938	chr21	38381274	38381979	706	*	2	3.90E-38	5.85E-19	-0.088047663	-0.049969023	NA
19300	chr6	28664155	28664226	72	*	2	5.30E-21	1.03E-18	-0.057466435	-0.052249739	NA
14027	chr20	2730191	2731560	1370	*	5	4.38E-27	2.13E-18	-0.062475167	-0.025411306	EBF4-008, EBF4-007
7167	chr14	103745233	103746266	1034	*	3	8.38E-81	2.68E-18	-0.075933996	-0.026348034	RAP2CP1-001, RAP2CP1-002
4163	chr11	65486928	65489140	2213	*	9	2.36E-220	2.85E-18	0.075312988	0.009275709	RNASEH2C-001, KAT5-008, RNASEH2C-005, RNASEH2C-002, RNASEH2C-004, RNASEH2C-006, KAT5-009, RNASEH2C-007, RNASEH2C-008
5018	chr12	21926447	21928661	2215	*	16	5.92E-90	3.01E-18	0.075447997	0.010140189	KCNJ8-001, KCNJ8-002
5951	chr13	20531619	20532920	1302	*	8	3.00E-184	4.79E-18	-0.064030207	-0.009083206	ZMYM2-201, ZMYM2-005, ZMYM2-003, ZMYM2-004
20222	chr6	168435636	168437166	1531	*	6	1.26E-26	6.25E-18	0.054608918	0.029285028	KIF25-003
17777	chr4	183110028	183110709	682	*	4	3.75E-62	1.19E-17	0.073003432	0.021041908	NA
8134	chr16	2904455	2904862	408	*	2	2.52E-25	1.90E-17	-0.058593313	-0.044055903	PRSS22-009, PRSS22-008
13747	chr2	231712267	231712981	715	*	5	2.94E-108	2.03E-17	-0.058520535	-0.011532205	NA
17689	chr4	155661052	155666468	5417	*	32	2.28E-48	2.71E-17	-0.080982739	-0.00449489	LRAT-005, LRAT-007, LRAT-004, LRAT-006, LRAT-008
12123	chr19	51505001	51506888	1888	*	8	4.18E-28	3.45E-17	0.050935405	0.019767338	KLK8-201, KLK8-202, KLK8-004, KLK8-002, KLK8-007, KLK8-008, KLK8-009, KLK9-002, KLK8-003, KLK8-001
3005	chr10	91294781	91296457	1677	*	17	1.55E-89	5.79E-17	-0.052177894	-0.009969012	SLC16A12-201, SLC16A12-001
9362	chr17	7485930	7487853	1924	*	26	3.52E-71	7.58E-17	-0.056057458	-0.0069847	MPDU1-001, MPDU1-027, MPDU1-022, AC113189.5-002, AC113189.5-001, MPDU1-006, MPDU1-015, MPDU1-013, MPDU1-007, MPDU1-008, AC113189.5-003, MPDU1-009, MPDU1-003, MPDU1-010, AC113189.5-004, MPDU1-012, MPDU1-014, MPDU1-011, MPDU1-016, MPDU1-004, MPDU1-017, MPDU1-026, MPDU1-023, MPDU1-019, MPDU1-028, MPDU1-021, MPDU1-029, MPDU1-024, MPDU1-020, MPDU1-018, MPDU1-025
5205	chr12	51835517	51835919	403	*	2	7.22E-40	5.83E-16	-0.070893126	-0.036747014	SLC4A8-007
2187	chr1	228633275	228634806	1532	*	10	1.82E-60	1.62E-15	-0.051180321	-0.01290953	NA
15121	chr21	48054897	48055893	997	*	14	4.22E-307	2.31E-15	-0.068925749	-0.005742692	PRMT2-201, PRMT2-002, PRMT2-001, PRMT2-009, PRMT2-003, PRMT2-004, PRMT2-012, PRMT2-202, PRMT2-203
19895	chr6	110720108	110721629	1522	*	7	1.28E-29	4.43E-15	-0.050864764	-0.02525866	NA
6054	chr13	30077315	30077489	175	*	3	1.37E-17	1.10E-14	0.050903294	0.03651867	NA
12183	chr19	54945959	54947256	1298	*	6	3.20E-18	6.24E-14	-0.051773562	-0.025092918	AC008746.3-001, TTYH1-015, TTYH1-014, CTD-2587H19.2-001
20236	chr6	169621662	169622555	894	*	5	5.92E-55	6.36E-14	-0.052806653	-0.008441228	THBS2-005
13327	chr2	162093969	162096490	2522	*	13	6.27E-58	9.81E-14	0.082860841	0.008033442	NA
16355	chr3	113232968	113235258	2291	*	14	2.01E-70	1.86E-13	-0.067196462	-0.012241855	SPICE1-001, SPICE1-002, SPICE1-007, SPICE1-005, SPICE1-004
12404	chr2	16081166	16083276	2111	*	14	9.44E-187	2.15E-13	-0.052551743	-0.004196083	MYCN-001, MYCNOS-002, MYCNOS-001, MYCNOS-004, MYCNOS-003, MYCNOS-005
1755	chr1	174967663	174968980	1318	*	17	1.21E-86	3.72E-13	-0.050322611	-0.007826348	CACYBP-001, CACYBP-002, CACYBP-004, CACYBP-009, CACYBP-003, CACYBP-006, CACYBP-008, CACYBP-007
22271	chr8	144501878	144503807	1930	*	5	1.56E-24	4.10E-13	-0.05037637	-0.016663751	NA
12507	chr2	27850964	27852492	1529	*	13	0	7.32E-13	-0.050429208	-0.006510159	GPN1-001, CCDC121-001, CCDC121-002, GPN1-003, GPN1-201, GPN1-006, GPN1-202, GPN1-004, GPN1-007, GPN1-002, GPN1-008, GPN1-009, CCDC121-003, GPN1-010
8450	chr16	30995097	30997640	2544	*	14	8.07E-77	1.90E-12	0.053344065	0.00647117	HSD3B7-002, HSD3B7-001, HSD3B7-201, HSD3B7-003, HSD3B7-004, AC135048.1-201
18273	chr5	80255793	80257322	1530	*	15	2.06E-81	2.08E-12	-0.05265206	-0.008206706	RASGRF2-001, RASGRF2-002, CTC-459I6.1-001
21601	chr8	30669313	30670746	1434	*	9	7.73E-122	2.50E-12	-0.054175463	-0.006657933	PPP2CB-001, PPP2CB-008, PPP2CB-002, PPP2CB-010, PPP2CB-007
16082	chr3	49754876	49757853	2978	*	18	2.05E-43	2.80E-12	-0.059329253	-0.007453391	AMIGO3-001, RNF123-013, RNF123-014
13236	chr2	133062155	133062405	251	*	2	4.49E-32	3.09E-12	-0.056643841	-0.028541227	NA
14177	chr20	21378045	21379188	1144	*	16	6.05E-77	4.23E-12	-0.07701017	-0.009349373	NKX2-4-001, RP11-227D2.3-001, RP11-227D2.3-002
21271	chr7	153584038	153586592	2555	*	18	9.24E-36	8.37E-12	-0.050276849	-0.002966952	DPP6-001
12867	chr2	74734609	74736118	1510	*	17	7.01E-88	9.10E-12	-0.062639601	-0.004957038	PCGF1-001, PCGF1-006, PCGF1-005, PCGF1-002, PCGF1-003, PCGF1-007, PCGF1-004
12524	chr2	29033061	29034052	992	*	9	1.07E-199	2.31E-11	-0.104906079	-0.011828895	SPDYA-002, SPDYA-001, SPDYA-005, SPDYA-004, RP11-713D19.1-001
21474	chr8	17269638	17271535	1898	*	14	9.32E-79	2.99E-11	-0.054083581	-0.008301084	MTMR7-001, MTMR7-006, MTMR7-007, MTMR7-002
20958	chr7	103967861	103969483	1623	*	8	8.93E-41	3.03E-11	-0.050609596	-0.010481016	LHFPL3-002, LHFPL3-001, LHFPL3-201, LHFPL3-202
12299	chr2	636122	637620	1499	*	5	2.85E-62	7.62E-11	-0.053664443	-0.013172538	NA
10856	chr18	48085453	48088362	2910	*	16	9.90E-18	8.41E-11	-0.051906724	-0.008462749	MAPK4-001, MAPK4-005, MAPK4-003, MAPK4-002
4771	chr11	130184488	130185670	1183	*	16	1.30E-86	9.70E-11	-0.0621535	-0.011069475	ZBTB44-003, ZBTB44-201, ZBTB44-002, ZBTB44-001, RP11-121M22.1-004, RP11-121M22.1-003, RP11-121M22.1-002
3358	chr10	129535786	129537990	2205	*	9	4.73E-46	1.09E-10	0.062115409	0.017046918	AL391005.1-201, FOXI2-001
8663	chr16	62070164	62071495	1332	*	16	1.96E-44	1.83E-10	-0.055980656	-0.00894697	CDH8-013, CDH8-001, CDH8-006, CDH8-011, CDH8-003, CDH8-002, CDH8-014
22634	chr9	100000026	100000976	951	*	8	3.53E-64	2.10E-10	-0.066432487	-0.015621949	CCDC180-201, RP11-498P14.5-001, CCDC180-202, RP11-23J9.5-001, CCDC180-203, RP11-23J9.4-001, CCDC180-204, CCDC180-205, RP11-23J9.5-002, RP11-23J9.6-001, RP11-498P14.5-002
4186	chr11	66113666	66116058	2393	*	10	3.57E-195	2.54E-10	0.072449817	0.007226031	B3GNT1-001, BRMS1-001, BRMS1-002, BRMS1-010, BRMS1-007, BRMS1-006, BRMS1-003, BRMS1-005, RP11-867G23.8-001, BRMS1-009, RP11-867G23.8-004, RP11-867G23.8-007
19775	chr6	75953307	75954798	1492	*	12	3.03E-52	5.41E-10	-0.06555705	-0.011305755	COX7A2-201, COX7A2-003, COX7A2-007, COX7A2-001, COX7A2-005, COX7A2-006, COX7A2-004, COX7A2-008
18680	chr5	146830918	146833171	2254	*	11	8.79E-45	6.35E-10	-0.058572966	-0.010544869	DPYSL3-001, DPYSL3-005, DPYSL3-004, DPYSL3-007, DPYSL3-201
13023	chr2	103236096	103236861	766	*	5	3.22E-50	6.40E-10	-0.052696111	-0.01386943	SLC9A2-001
14421	chr20	42542449	42544716	2268	*	21	9.73E-65	1.58E-09	-0.056292382	-0.005830538	TOX2-003, TOX2-002, TOX2-006
2940	chr10	81002480	81003657	1178	*	5	4.52E-33	2.26E-09	0.053482395	0.021427086	ZMIZ1-002
18242	chr5	77139388	77140381	994	*	5	8.91E-41	2.85E-09	-0.05666435	-0.019387605	NA
1987	chr1	207224090	207225656	1567	*	13	9.87E-53	2.99E-09	0.050941061	0.010662169	YOD1-002, PFKFB2-002, PFKFB2-001, YOD1-001, YOD1-201, PFKFB2-201, PFKFB2-003, PFKFB2-004
13753	chr2	231915841	231917838	1998	*	8	3.22E-37	4.07E-09	-0.052151842	-0.006646779	RP11-223I10.1-001
17270	chr4	39528269	39530705	2437	*	24	9.86E-279	7.21E-09	-0.059815027	-0.001601328	UGDH-001, UGDH-003, UGDH-012, UGDH-AS1-001, UGDH-009, UGDH-005, UGDH-002, UGDH-007, UGDH-006, UGDH-011, UGDH-010, UGDH-004, UGDH-008
16899	chr3	195488725	195489708	984	*	3	2.72E-16	1.34E-08	0.064666469	0.028127772	NA
19924	chr6	116599921	116602398	2478	*	18	1.94E-63	2.19E-08	0.058723574	0.006044492	TSPYL1-001, RP1-93H18.1-002, DSE-003, RP1-93H18.1-001, DSE-004
21790	chr8	63924723	63925599	877	*	5	9.92E-82	3.38E-08	0.062739589	0.012660489	RP11-659E9.2-001
10060	chr17	56596213	56596626	414	*	3	2.24E-37	4.47E-08	-0.061563679	-0.020835906	MTMR4-001, MTMR4-005, MTMR4-003, RP11-112H10.4-001, MTMR4-007
17187	chr4	15656832	15658307	1476	*	7	1.19E-38	6.60E-08	-0.057930546	-0.011206569	FBXL5-001, FBXL5-201, FBXL5-002, FBXL5-006, FBXL5-003, FBXL5-004
20374	chr7	5183992	5184536	545	*	3	1.89E-14	8.94E-08	0.057706875	0.033006521	ZNF890P-002
12171	chr19	54515169	54515811	643	*	4	6.60E-17	1.12E-07	-0.052447698	-0.020355211	NA
18030	chr5	34929166	34930618	1453	*	12	1.72E-113	2.31E-07	-0.053489135	-0.004838687	DNAJC21-201, DNAJC21-001, DNAJC21-002
4437	chr11	86142104	86142587	484	*	5	4.38E-13	3.61E-07	-0.050191386	-0.018137373	RP11-317J19.1-001, PTP4A1P6-001
22112	chr8	132051228	132052942	1715	*	10	8.51E-28	4.75E-07	-0.056809347	-0.006557083	ADCY8-001, ADCY8-002
17380	chr4	75859672	75860346	675	*	5	2.34E-36	7.23E-07	-0.050189202	-0.009662019	PARM1-001, PARM1-002
1872	chr1	200378667	200380059	1393	*	12	1.17E-123	2.53E-06	-0.054088111	-0.005578765	ZNF281-001, ZNF281-003, ZNF281-002
10643	chr18	12253749	12255836	2088	*	22	1.15E-57	2.71E-06	-0.05456522	-0.004098554	CIDEA-002, CIDEA-004, CIDEA-001, CIDEA-003
7258	chr15	26234046	26234833	788	*	3	4.75E-24	4.67E-06	0.05539068	0.019007732	NA
18648	chr5	141705351	141706213	863	*	5	5.39E-37	5.87E-06	-0.052125226	-0.011002759	SPRY4-001, SPRY4-002, SPRY4-005, SPRY4-004, AC005592.2-004, SPRY4-006, AC005592.2-005
12273	chr19	58565865	58567177	1313	*	3	2.88E-18	8.07E-06	0.062337351	0.019513459	NA
16358	chr3	113464350	113467098	2749	*	26	4.30E-132	1.88E-05	-0.068281595	-0.00218349	NAA50-001, ATP6V1A-001, ATP6V1A-004, NAA50-007, ATP6V1A-002, ATP6V1A-005, NAA50-004, NAA50-010, NAA50-011, RP11-271C24.2-001, NAA50-008, ATP6V1A-006, NAA50-009, NAA50-002, ATP6V1A-201
6233	chr13	76122727	76124424	1698	*	17	5.13E-79	6.83E-05	-0.063909592	-0.004930881	UCHL3-001, COMMD6-011, COMMD6-012, UCHL3-002, RP11-29G8.3-001
9287	chr17	4613045	4615165	2121	*	15	1.23E-134	0.00010305	-0.086481448	-0.00596165	ARRB2-002, ARRB2-001, ARRB2-009, ARRB2-006, ARRB2-012, ARRB2-011, ARRB2-020, ARRB2-014, ARRB2-003, ARRB2-016, ARRB2-018, ARRB2-010, ARRB2-013, ARRB2-004, ARRB2-017, ARRB2-007, ARRB2-021
5534	chr12	98150726	98151686	961	*	3	1.28E-11	0.000800394	0.062890595	0.020598468	RP11-1016B18.1-003, RP11-1016B18.1-002
10268	chr17	73400451	73402767	2317	*	20	2.49E-88	0.001507722	-0.056588833	-0.003593781	GRB2-201, GRB2-001, GRB2-002, GRB2-006, MIR3678-201
6554	chr14	24700477	24702584	2108	*	22	1.06E-213	0.003288018	-0.062377667	-0.003542616	NEDD8-001, GMPR2-201, GMPR2-003, NEDD8-002, GMPR2-004, GMPR2-001, GMPR2-011, NEDD8-004, NEDD8-007, NEDD8-005, NEDD8-MDP1-004, NEDD8-006, NEDD8-003, NEDD8-MDP1-001, GMPR2-009, GMPR2-024, GMPR2-030, GMPR2-025, GMPR2-023, GMPR2-028, GMPR2-010, GMPR2-006, GMPR2-029, GMPR2-014, GMPR2-013, GMPR2-002, GMPR2-007, GMPR2-012, GMPR2-026, GMPR2-008, GMPR2-027, NEDD8-MDP1-003, NEDD8-MDP1-002
18673	chr5	145483944	145485247	1304	*	6	1.59E-47	0.003569119	-0.061952808	-0.009864278	PLAC8L1-001, PLAC8L1-002
1426	chr1	150898392	150899251	860	*	14	1.41E-20	0.006943766	-0.052184943	-0.005967003	SETDB1-001, SETDB1-002, SETDB1-009, SETDB1-016, SETDB1-014, SETDB1-008, SETDB1-012, SETDB1-003, SETDB1-010, SETDB1-007, SETDB1-015, SETDB1-005, SETDB1-006, SETDB1-013
20817	chr7	86847564	86850070	2507	*	20	3.97E-102	0.014910448	-0.058873601	-0.002797989	TMEM243-001, Y_RNA.157-201, TMEM243-006, TMEM243-002, TMEM243-003, TMEM243-007, TMEM243-004
5778	chr12	123318969	123320915	1947	*	14	9.19E-43	0.018398171	-0.052301949	-0.005683864	HIP1R-001, HIP1R-003, HIP1R-004
