## Additional file 3 for "Characterising sex differences of autosomal DNA methylation in whole blood using the Illumina EPIC array"

	rank	target	id	raw.score	p.value	top.motif.prop
2	2	TROVE2	TROVE2	1.15533411663568	2.94401316377937e-22	0.190231362467866
5	5	XRCC1	XRCC1	0.866422852363963	4.06230746797321e-17	0.0976863753213368
6	6	NFIL3	M5663_1.02	1.07754560578761	8.02200364639051e-15	0.077120822622108
7	7	MORN1	MORN1	0.922344316084343	2.26294745770329e-14	0.102827763496144
9	9	LBX2	Hsapiens-jolma2013-LBX2	0.787773184030157	4.11262165389494e-14	0.0976863753213368
10	10	GAR1	NOLA1	0.890208942930264	9.46944603300455e-13	0.102827763496144
11	11	FOSL1	FOSL1	1.04789217306961	1.34404059347397e-12	0.105398457583548
12	12	NR4A2	NR4A2	0.994234806890909	1.9665494212903e-12	0.0488431876606684
13	13	GTF2H3	GTF2H3	0.88763068789531	2.17182459641539e-12	0.0874035989717224
14	14	DDX4	DDX4	1.01424359945292	5.74727373519696e-12	0.12853470437018
15	15	ABCF2	ABCF2	1.04191661924325	1.17524226403923e-11	0.0874035989717224
16	16	EDN1	EDN1	1.23362387698017	1.22735623107044e-11	0.0874035989717224
17	17	ZFP3	ZFP3	0.783240778713808	2.21079994402908e-11	0.10025706940874
19	19	UNCX	Hsapiens-jolma2013-UNCX	1.14789291012594	4.13394165026527e-11	0.0925449871465296
20	20	ZDHHC15	ZDHHC15	0.640880008292023	4.72629670544941e-11	0.0694087403598972
22	22	SPATS2	SPATS2	1.11880851254872	5.06703949061258e-11	0.115681233933162
25	25	HMG20A	HMG20A	0.732545289508536	1.7088402457279e-10	0.115681233933162
26	26	TULP1	TULP1	1.17320679596121	2.10589877453576e-10	0.105398457583548
27	27	RNF114	ZNF313	1.12396102851797	2.71759423697976e-10	0.118251928020566
28	28	CELF6	BRUNOL6	0.906294717796375	3.04996577352383e-10	0.125964010282776
29	29	RPL6	RPL6	0.957466929919945	3.20431172729583e-10	0.0745501285347044
31	31	ZSCAN9	ZNF193	0.926368346228786	3.88119038710081e-10	0.0719794344473008
32	32	ZMAT4	ZMAT4	0.891899154009196	4.03211271053041e-10	0.0796915167095116
33	33	RHOXF1	Hsapiens-jolma2013-RHOXF1	1.05409685831154	4.37228156186759e-10	0.102827763496144
34	34	RHOXF1	Hsapiens-jolma2013-RHOXF1-3	1.26750780223793	4.37521440878804e-10	0.089974293059126
37	37	FOXB1	Hsapiens-jolma2013-FOXB1-4	1.48435728506721	4.97722222523809e-10	0.102827763496144
38	38	MECP2	MECP2	0.785153700472448	7.74074872854017e-10	0.089974293059126
39	39	NELFA	WHSC2	1.01533345740578	8.69506619561193e-10	0.0745501285347044
40	40	ZBTB46	ZBTB46	0.864399905666733	1.02687601194829e-09	0.0565552699228792
41	41	CDK2AP1	CDK2AP1	0.918639998386005	1.15250221081484e-09	0.141388174807198
43	43	ESRP1	RBM35A	1.28135579485073	1.42385357456303e-09	0.0848329048843188
44	44	FOXC1	FOXC1	0.554543078901707	1.58123435009757e-09	0.0745501285347044
45	45	MSI1	MSI1	0.879948596358789	1.60108392423828e-09	0.0976863753213368
46	46	ZNF510	ZNF510	0.922594120320532	1.61152687700857e-09	0.123393316195373
47	47	C19orf40	C19orf40	0.802031642732335	2.12595322314608e-09	0.0976863753213368
48	48	CLK1	CLK1	1.02989373252328	2.12894973175759e-09	0.077120822622108
49	49	EEF1D	EEF1D	1.16197689223641	2.30267893309017e-09	0.115681233933162
50	50	MSRB3	MSRB3	0.862158029739671	5.86331787836073e-09	0.077120822622108
52	52	MYF6	MYF6	1.13796238362287	8.03744412228465e-09	0.0951156812339332
53	53	NUP133	NUP133	0.994495194270998	8.57129648018349e-09	0.0874035989717224
54	54	FEZ1	FEZ1	0.849254070421215	1.34195401334239e-08	0.0745501285347044
55	55	CAT	CAT	1.25881777504844	1.43086290310422e-08	0.0694087403598972
56	56	DPRX	Hsapiens-jolma2013-DPRX	0.6422648967329	1.45230401094736e-08	0.0925449871465296
57	57	UBXN1	LOC51035	0.761014060829291	2.10308823759031e-08	0.105398457583548
58	58	ADARB1	ADARB1	1.03102905211516	2.31678944736178e-08	0.0719794344473008
59	59	ZHX3	ZHX3	1.09941326637369	2.38268213212781e-08	0.0976863753213368
60	60	ZNF706	ZNF706	0.858931393894312	2.90713511712294e-08	0.0437017994858612
61	61	ZNF385A	ZNF385	1.72367133176888	3.33586965119789e-08	0.0848329048843188
64	64	CCDC25	CCDC25	0.74914584988658	4.03263213953074e-08	0.089974293059126
65	65	HMGA2	M6280_1.02	0.690513818363883	5.31890845496088e-08	0.0822622107969152
66	66	ATF2	M3088_1.02	0.566284573286951	5.50275486722655e-08	0.0488431876606684
71	71	HIST2H2AB	HIST2H2AB	0.878904671211069	9.47957172053401e-08	0.0951156812339332
72	72	SSBP3	SSBP3	1.11451182872916	9.50445330077467e-08	0.0616966580976864
73	73	DMBX1	Hsapiens-jolma2013-DMBX1	0.693029208432531	1.07665979624455e-07	0.0565552699228792
74	74	TFAP2A	M1838_1.02	0.562191859221208	1.08298622203205e-07	0.0925449871465296
75	75	KDM5D	JARID1D	1.14623720032399	1.11930993683766e-07	0.0976863753213368
76	76	UTP18	UTP18	0.826804819367629	1.15344676741444e-07	0.0591259640102828
79	79	FOXD1	FOXD1	0.984271990517125	1.58146219818615e-07	0.0539845758354756
82	82	DLX6	DLX6	0.772711146940721	2.43506367029893e-07	0.0616966580976864
84	84	RBFOX2	RBM9	0.924836018138716	2.77803209922283e-07	0.0745501285347044
85	85	MAX	M5614_1.02	0.794906955201745	3.1126850866509e-07	0.0205655526992288
86	86	A1CF	ACF	1.01945273902626	3.85472315823962e-07	0.113110539845758
87	87	PROP1	Hsapiens-jolma2013-PROP1-2	1.90907457691031	3.95870887918185e-07	0.115681233933162
88	88	HOXD3	HOXD3	0.730837673079774	3.9968492105497e-07	0.0437017994858612
91	91	MGA	M5628_1.02	0.83159541031078	4.51377839067871e-07	0.0437017994858612
92	92	EXO5	C1orf176	0.91743685304173	4.61351439506369e-07	0.0822622107969152
93	93	BHLHE41	M5309_1.02	0.718649711138006	4.76007331143074e-07	0.06426735218509
94	94	CBFB	CBFB	0.942106297450391	4.77990581908517e-07	0.0976863753213368
98	98	NEUROG2	M5653_1.02	0.869855479924355	6.14354616657636e-07	0.0359897172236504
100	100	MRPL1	MRPL1	2.37565795060679	7.32242208019859e-07	0.0591259640102828
102	102	ASPSCR1	ASPSCR1	0.743445064388123	7.86643944552557e-07	0.06426735218509
103	103	MAFK	M5612_1.02	0.851413569337783	8.13565880563304e-07	0.0308483290488432
104	104	FOXB1	Hsapiens-jolma2013-FOXB1-3	2.03210654675056	8.71142795415715e-07	0.0694087403598972
105	105	DPRX	Hsapiens-jolma2013-DPRX-2	0.760435073270064	1.10106580467903e-06	0.077120822622108
106	106	PHLDA2	PHLDA2	1.09404164333809	1.15317419620694e-06	0.038560411311054
107	107	RNASEH2C	RNASEH2C	0.96181404782344	1.17923082272797e-06	0.0822622107969152
108	108	MYF6	M5651_1.02	0.894395326192647	1.24268561781214e-06	0.038560411311054
109	109	U2AF1	U2AF1	1.21613614865189	1.31096068520563e-06	0.0951156812339332
110	110	ATF7	Hsapiens-jolma2013-ATF7	1.44716899406049	1.31183619171458e-06	0.10025706940874
112	112	DAB2	DAB2	1.43960545384174	1.5283165248616e-06	0.0719794344473008
113	113	ZRSR2	ZRSR2	0.845566404042926	1.62944980612667e-06	0.0565552699228792
114	114	KLF3	KLF3	0.541827580563731	1.64323302311552e-06	0.0848329048843188
115	115	SNAPC4	SNAPC4	0.955058591033248	1.93385702777726e-06	0.0976863753213368
116	116	TCF4	M5902_1.02	0.852352278775513	1.96121082584131e-06	0.0334190231362468
117	117	TIA1	TIA1	1.29028877910575	2.11658080768411e-06	0.0565552699228792
120	120	BCL11A	BCL11A	1.36286948370813	2.44226354040496e-06	0.0874035989717224
121	121	TFAP2A	M5912_1.02	0.827343948237839	2.47770468933175e-06	0.0282776349614396
123	123	ZNF655	ZNF655	1.29951303991719	2.86436124749816e-06	0.110539845758355
124	124	NFIL3	NFIL3	0.685371154128698	2.87473482238964e-06	0.0719794344473008
125	125	MYCN	M6352_1.02	0.720702935678138	3.22145157701015e-06	0.0591259640102828
126	126	SREBF1	M6487_1.02	0.680194358367686	3.49416420890107e-06	0.0565552699228792
128	128	SMCR7L	SMCR7L	0.975417371302071	3.57574569481338e-06	0.0796915167095116
129	129	GIT2	GIT2	0.854134900354066	3.65553674269635e-06	0.077120822622108
130	130	ZKSCAN8	ZNF192	1.11490595371437	3.69792493882397e-06	0.0796915167095116
132	132	JUND	M2292_1.02	0.885779031640921	3.9205909363224e-06	0.0874035989717224
133	133	RPS10	RPS10	1.21306414939421	4.00877465565952e-06	0.102827763496144
136	136	CEBPA	M1925_1.02	0.714124972048784	4.83825421452658e-06	0.0334190231362468
137	137	ZNF250	ZNF250	1.22245588332005	5.26717198413501e-06	0.0848329048843188
138	138	PQBP1	PQBP1	0.660639993398903	5.30626398802169e-06	0.0848329048843188
139	139	TEF	M5910_1.02	0.880051718563971	5.9563621892685e-06	0.0308483290488432
141	141	NR2F1	NR2F1	1.14978046387851	6.97992759235739e-06	0.131105398457584
142	142	GRHL1	GRHL1	0.826412788171129	7.05155024419052e-06	0.0488431876606684
143	143	BHLHE41	M5306_1.02	0.702501838984041	7.72933568073972e-06	0.0616966580976864
144	144	RBM42	MGC10433	1.4853750049805	8.04505416570896e-06	0.0848329048843188
145	145	TFE3	M6517_1.02	0.630572833837189	8.04621461119152e-06	0.0539845758354756
146	146	RAB18	RAB18	1.69739302364681	8.17225966798592e-06	0.0925449871465296
147	147	DDIT3	M6187_1.02	0.727572728065254	8.36021742320479e-06	0.0488431876606684
148	148	LARP1	LARP1	1.42936037152392	8.41056309809778e-06	0.0874035989717224
150	150	PKM	PKM2	0.674740774943307	8.88346906517508e-06	0.0694087403598972
151	151	FOXD3	Hsapiens-jolma2013-FOXD3-2	0.823197935572438	9.16796415066555e-06	0.0874035989717224
152	152	MBTPS2	MBTPS2	1.0995043624436	9.27177827168601e-06	0.0719794344473008
153	153	FOSL2	M6230_1.02	0.717761130135263	9.39744448293278e-06	0.0462724935732648
154	154	ISL2	Hsapiens-jolma2013-ISL2	0.609744398595061	1.03653867184974e-05	0.077120822622108
156	156	USF1	M4514_1.02	1.01808017799095	1.07751078078227e-05	0.06426735218509
158	158	ESRP2	RBM35B	0.875866277640686	1.17357604339533e-05	0.0539845758354756
159	159	PRKRIR	PRKRIR	1.33203579379183	1.19544035817044e-05	0.0719794344473008
160	160	FOXA1	FOXA1	2.6838842639666	1.23487326330186e-05	0.0694087403598972
161	161	NMI	NMI	0.873571893824385	1.27535073115994e-05	0.0565552699228792
162	162	MAX	M3539_1.02	0.884287756704059	1.29048074443737e-05	0.113110539845758
163	163	NFIX	NFIX	0.98263441809869	1.35694327431205e-05	0.051413881748072
164	164	ZBTB12	ZBTB12	0.873641655859912	1.48731619539362e-05	0.0411311053984576
165	165	NEUROD1	M6358_1.02	0.717726435339621	1.54492397473413e-05	0.0282776349614396
166	166	POU4F3	POU4F3	1.28237215643297	1.55024680434943e-05	0.0822622107969152
167	167	PSMA6	PSMA6	1.18397227378813	1.62133777515348e-05	0.089974293059126
168	168	FOS	M6231_1.02	0.601367199471423	1.64335806500084e-05	0.038560411311054
169	169	MAFK	M5609_1.02	0.837336182818441	1.64726266301424e-05	0.0411311053984576
170	170	LUZP2	LUZP2	1.03945710071739	1.77534354949847e-05	0.0616966580976864
171	171	JUND	M6318_1.02	0.738793385925131	1.80534062751118e-05	0.0334190231362468
172	172	FOXC1	Hsapiens-jolma2013-FOXC1-3	3.16566731890048	1.82279937267498e-05	0.0668380462724936
173	173	ECSIT	ECSIT	0.821436808500045	1.83440328721881e-05	0.0848329048843188
174	174	VSX1	Hsapiens-jolma2013-VSX1-2	0.685495756186434	1.85050810617761e-05	0.0745501285347044
178	178	TFAM	TFAM	1.20457162505204	2.27150470104382e-05	0.0565552699228792
179	179	RNF138	RNF138	0.760542636132121	2.34704016473726e-05	0.0848329048843188
180	180	SNRNP70	SNRP70	0.726625817418459	2.4967445466849e-05	0.0539845758354756
181	181	SLC18A1	SLC18A1	0.712515038166038	2.53209115951869e-05	0.0694087403598972
182	182	CBX7	CBX7	1.10615821421123	2.60748880112505e-05	0.0951156812339332
184	184	KCNIP1	KCNIP1	1.39914755244619	2.68613956233676e-05	0.077120822622108
186	186	HLF	M3393_1.02	0.863051609793992	2.85853691589828e-05	0.0591259640102828
188	188	GADD45A	GADD45A	1.04664653575666	3.13097399509843e-05	0.077120822622108
189	189	HSF1	HSF1	1.04374765805779	3.27827373491738e-05	0.06426735218509
190	190	DUSP22	DUSP22	0.990754053405195	3.47630203251418e-05	0.0694087403598972
191	191	SCMH1	SCMH1	1.31016600328815	3.74851266980956e-05	0.077120822622108
194	194	NEUROG2	M5654_1.02	0.785655891248957	4.03599214959288e-05	0.0102827763496144
195	195	GLYCTK	GLYCTK	1.44391722874611	4.06923271155591e-05	0.0462724935732648
196	196	HLF	M6277_1.02	0.614334875200943	4.29205857734029e-05	0.0308483290488432
197	197	YEATS4	YEATS4	0.974782647164855	4.50731562681487e-05	0.0591259640102828
198	198	ALX4	Hsapiens-jolma2013-ALX4	1.86060277964665	4.54105944637665e-05	0.0848329048843188
199	199	EVX1	EVX1	1.33114643860894	5.05688353106978e-05	0.0411311053984576
200	200	RBBP9	RBBP9	0.967249632441463	5.07477779453501e-05	0.0539845758354756
201	201	RPS4X	RPS4X	1.11649131553579	5.21424943089762e-05	0.0411311053984576
202	202	DBP	Hsapiens-jolma2013-DBP	0.155463267083958	5.28123378953817e-05	0.0951156812339332
203	203	ING3	ING3	0.890952739420841	5.29146385730949e-05	0.133676092544987
205	205	ZNF71	ZNF71	0.83575433760242	5.96244220225335e-05	0.0668380462724936
207	207	AGAP2	CENTG1	1.20245134717532	6.9405187740767e-05	0.0874035989717224
208	208	SUCLG1	SUCLG1	1.23894472459005	7.13877657893754e-05	0.0565552699228792
210	210	MAFK	M5611_1.02	1.13872547296639	7.63597753200162e-05	0.0334190231362468
212	212	NFIL3	M6368_1.02	0.623583799232474	7.89740937597099e-05	0.0334190231362468
213	213	PAX7	Hsapiens-jolma2013-PAX7	1.60804039655136	8.1847316169885e-05	0.0822622107969152
214	214	RBBP5	RBBP5	0.72971815861936	8.31287038140664e-05	0.0719794344473008
215	215	USF2	M4481_1.02	0.720493496286927	8.39049932403195e-05	0.0745501285347044
217	217	JUN	M2289_1.02	0.684871585195091	9.4712068527108e-05	0.051413881748072
218	218	VAX2	VAX2	2.07754153587941	0.000101370705728395	0.0591259640102828
219	219	MAGEF1	MAGEF1	0.614199272689692	0.000106765133563365	0.0359897172236504
220	220	E2F1	Hsapiens-jolma2013-E2F1-4	15.8341903480258	0.000110810776748408	0.0745501285347044
222	222	MAFK	M2296_1.02	0.915353308934735	0.000114694324540692	0.0668380462724936
223	223	MYEF2	MYEF2	0.980811864124041	0.000115422990419489	0.0745501285347044
224	224	NELFB	COBRA1	0.804844410708034	0.000123966905691252	0.038560411311054
225	225	MAPK1	MAPK1	1.12872364535297	0.000126630126792587	0.0616966580976864
226	226	IRF1	IRF1	0.839750187269887	0.000127051305361017	0.0745501285347044
227	227	BHLHE22	M5307_1.02	0.694430203605464	0.000130541773046262	0.0565552699228792
228	228	DGCR8	DGCR8	0.973434390848059	0.000138061995464113	0.0437017994858612
229	229	STAU2	STAU2	0.631114268383695	0.000139720980242138	0.0668380462724936
234	234	MGA	M5630_1.02	0.805746682125441	0.000161971751440228	0.025706940874036
236	236	GPANK1	BAT4	0.650156689173586	0.00016546893933947	0.0539845758354756
238	238	CD59	CD59	2.12325934694508	0.000169546896513235	0.0591259640102828
239	239	TFAP2B	M5917_1.02	0.789658479212928	0.000172515094707334	0.0282776349614396
240	240	GSC2	Hsapiens-jolma2013-GSC2	0.686779569035811	0.000173137893712379	0.0668380462724936
241	241	MAX	M6335_1.02	0.706185556059702	0.000187493687014743	0.0616966580976864
242	242	TCF4	M5901_1.02	0.955362943966808	0.000191280472876973	0.038560411311054
243	243	MAF	M6332_1.02	0.672829327270125	0.00020184197221836	0.0437017994858612
244	244	NFE2	M6367_1.02	0.738392002737502	0.000209978535991159	0.0488431876606684
245	245	HSFY2	Hsapiens-jolma2013-HSFY2-3	0.190896520940135	0.000213406358692972	0.038560411311054
246	246	MSI2	MSI2	0.884050947937398	0.000216902632978908	0.0745501285347044
247	247	BARX1	BARX1	1.09611976046146	0.000217553389665006	0.0539845758354756
249	249	CELF4	BRUNOL4	0.808789967988988	0.000224192441527204	0.0951156812339332
250	250	WISP2	WISP2	1.18875292415103	0.000227218790832892	0.0745501285347044
251	251	SRBD1	SRBD1	0.870447028179698	0.000227374363184847	0.0411311053984576
252	252	ZBTB25	ZBTB25	1.43820170280483	0.000243982218480816	0.077120822622108
253	253	MAGED4B	MAGED4	1.34865994508598	0.000244347369130915	0.0565552699228792
254	254	GTPBP6	GTPBP6	0.689864189307896	0.000244763129908668	0.06426735218509
255	255	ZNF354C	ZNF354C	1.44617757152921	0.000244962303334084	0.141388174807198
256	256	H1FX	H1FX	1.24614347623253	0.000245440558423782	0.0745501285347044
257	257	FOXD2	Hsapiens-jolma2013-FOXD2-2	0.840543532527139	0.00025073755258424	0.06426735218509
258	258	CELF5	BRUNOL5	0.742454067279173	0.000253477163488679	0.0591259640102828
259	259	TCF3	M5900_1.02	1.17986922186824	0.000257128001501012	0.0488431876606684
260	260	TSNAX	TSNAX	1.57564182193782	0.000257384381108519	0.0874035989717224
261	261	VAMP3	VAMP3	0.788515708128364	0.000266169589757604	0.0668380462724936
262	262	MSC	M5636_1.02	0.859752538154046	0.00026884246732401	0.038560411311054
264	264	RORA_1	RORA_1	0.730791653138719	0.000274050116257917	0.0951156812339332
265	265	YY1	YY1	0.839289121100911	0.000285723098376511	0.107969151670951
266	266	MRPS25	MRPS25	0.813502793542611	0.0002871629892667	0.0591259640102828
268	268	JUNB	M6317_1.02	0.693928349070895	0.000305096113083055	0.025706940874036
269	269	FOXL1	FOXL1	0.476689293625692	0.000310628352164803	0.0411311053984576
270	270	CKMT1B	CKMT1B	0.717222514150717	0.000322774356220126	0.0539845758354756
272	272	TFAP2A	M5916_1.02	0.825464214217728	0.000381254364299678	0.0308483290488432
273	273	MAFF	M2295_1.02	0.943781341401285	0.000383644710481228	0.089974293059126
274	274	NKX3-1	Hsapiens-jolma2013-NKX3-1	0.541539178426771	0.000385007626454062	0.0925449871465296
275	275	TWIST1	M6527_1.02	0.789435823648814	0.000385203355963043	0.0488431876606684
279	279	NKX3-2	Hsapiens-jolma2013-NKX3-2	0.496966026883048	0.000414758061253945	0.0925449871465296
281	281	HIF1A	M6275_1.02	0.746270141793824	0.000451604998055967	0.0565552699228792
282	282	NFIL3	Hsapiens-jolma2013-NFIL3	0.398220993266303	0.000469983179071205	0.0796915167095116
283	283	YWHAZ	YWHAZ	0.94798502085929	0.000486635272690552	0.107969151670951
284	284	FOXO3	Hsapiens-jolma2013-FOXO3-2	1.74419047246523	0.0004956042427645	0.0462724935732648
285	285	FOXP3	Hsapiens-jolma2013-FOXP3	0.831557737168463	0.000507237499022515	0.0822622107969152
286	286	IL24	IL24	1.07377889584828	0.000508824005788086	0.0539845758354756
287	287	LAS1L	LAS1L	1.18928155257636	0.000544987476600309	0.051413881748072
288	288	ESRRA	Hsapiens-jolma2013-ESRRA-4	1.02303613442412	0.000556556713748289	0.0719794344473008
289	289	MNT	M5634_1.02	0.854191137822551	0.000567878750926137	0.0411311053984576
290	290	FOXC2	Hsapiens-jolma2013-FOXC2	0.261917167563065	0.000595162470209103	0.06426735218509
291	291	SPAG7	SPAG7	1.36536948163826	0.00060233169932236	0.0822622107969152
295	295	HNRNPA0	HNRPA0	1.24510057633067	0.000613027192153242	0.0359897172236504
296	296	RBMS1	RBMS1	0.859899005729886	0.000628829326752709	0.0437017994858612
297	297	NMRAL1	NMRAL1	0.889600519720739	0.000650121767112636	0.0668380462724936
298	298	FOXI1	Hsapiens-jolma2013-FOXI1	0.93604592368346	0.000655188299468538	0.0719794344473008
299	299	ALX3	Hsapiens-jolma2013-ALX3-3	2.50307782489412	0.000655390015184952	0.0719794344473008
300	300	ZC3H7A	ZC3H7A	1.74398542349688	0.000657317845100873	0.0822622107969152
303	303	TFAP2A	M5915_1.02	2.56084308172878	0.000677375889523425	0.0694087403598972
304	304	IRX5	Hsapiens-jolma2013-IRX5	0.414422147178474	0.000680342127712581	0.0488431876606684
306	306	ZNF207	ZNF207	0.839890701820078	0.000729439062519556	0.0539845758354756
307	307	TFAP2C	TFAP2C	1.07925321944479	0.0007799494641562	0.0668380462724936
308	308	RFC3	RFC3	1.18777166560631	0.000784128747545083	0.0694087403598972
309	309	PAXIP1	PAXIP1	1.01622430274082	0.000788240498137631	0.0437017994858612
310	310	DAZAP1	DAZAP1	1.35222833911007	0.000793134765721951	0.051413881748072
311	311	CREB1	M3084_1.02	0.798079908970819	0.000818416653079871	0.0359897172236504
312	312	LSM6	LSM6	0.930383003694658	0.000833916572687351	0.0591259640102828
313	313	RBM3	RBM3	0.607430757963429	0.000844667600000498	0.0488431876606684
314	314	HOXB5	Hsapiens-jolma2013-HOXB5	0.589138927794995	0.000866782247137918	0.025706940874036
320	320	SRY	Hsapiens-jolma2013-SRY-4	0.0290523325232466	0.000921720181196835	0.089974293059126
321	321	JUNB	M2291_1.02	0.800552715573214	0.000928306007259074	0.0282776349614396
322	322	HLF	M1875_1.02	0.156154139123365	0.000976537452415717	0.0668380462724936
323	323	HDAC8	HDAC8	0.630231330419918	0.00102713806954727	0.051413881748072
325	325	RARB	RARB	0.555991720534976	0.00107172704790555	0.038560411311054
326	326	TAL1	M6501_1.02	0.574699169740288	0.00110423003759128	0.0334190231362468
327	327	CEBPE	M5317_1.02	0.912674367391988	0.00117346124537018	0.0154241645244216
328	328	DDX53	DDX53	1.06011074465025	0.00118048517515132	0.0976863753213368
329	329	E2F8	Hsapiens-jolma2013-E2F8	0.44318557468672	0.00118701440979171	0.10025706940874
330	330	OLIG1	M5690_1.02	0.873100406581448	0.00118873446216352	0.025706940874036
331	331	MAX	M4627_1.02	0.970187927425242	0.00121557116197994	0.0102827763496144
332	332	ZBTB4	ZBTB4	1.20339269798085	0.00122900412770434	0.0694087403598972
333	333	GSC	Hsapiens-jolma2013-GSC	0.579487992408805	0.00128542155846309	0.0745501285347044
335	335	THRA	THRA	1.17348699653802	0.00133012455335129	0.107969151670951
338	338	BACH1	M4681_1.02	0.507254992036595	0.0014746943714512	0.0796915167095116
339	339	ZSWIM1	ZSWIM1	1.13002621959331	0.00148179419841864	0.077120822622108
340	340	SF1	SF1	0.999379666039254	0.00152731802044198	0.0694087403598972
341	341	ZNF124	ZNF124	0.930893636322852	0.00158615599676862	0.077120822622108
342	342	OLIG2	M5691_1.02	1.94824315364055	0.00163361350649661	0.0591259640102828
343	343	WDR83	MORG1	0.650711412956672	0.00174145890998316	0.0539845758354756
344	344	ATF3	M4451_1.02	1.44880944987493	0.00178637029056509	0.0616966580976864
346	346	LARP4	LARP4	1.32705081317629	0.00184469614082843	0.0616966580976864
348	348	RFC2	RFC2	0.702568818285282	0.00186038528243805	0.0411311053984576
349	349	IVD	IVD	0.931014592271243	0.00187366415863979	0.0462724935732648
352	352	ASAP3	DDEFL1	0.54114162438424	0.00201098153685185	0.0437017994858612
354	354.5	PHTF1	PHTF1	1.02443838680614	0.00211605249751701	0.0437017994858612
355	354.5	RUFY3	RUFY3	1.02443838680614	0.00211605249751701	0.0437017994858612
356	356	SOX13	SOX13	1.54438099296089	0.00214815469070298	0.0822622107969152
359	359	NFIB	NFIB	1.04717818279915	0.00239124264834763	0.115681233933162
360	360	RORA_2	RORA_2	1.23728343188093	0.00255446610133097	0.0668380462724936
361	361	PTCD1	PTCD1	0.920734715400708	0.00265037243976162	0.0488431876606684
364	364	CREM	M6181_1.02	0.798479868281924	0.00265827504777673	0.0308483290488432
365	365	PDE6H	PDE6H	0.645607251693398	0.0026734395580285	0.051413881748072
366	366	ZNF695	ZNF695	0.694954022699722	0.00268782653875066	0.0796915167095116
369	369	HHEX	HHEX	0.651109263291791	0.0027163851299562	0.0668380462724936
370	370	TFAP2C	M2320_1.02	0.998292527579984	0.00285649741364985	0.0719794344473008
371	371	VSX1	VSX1	2.05530814505869	0.0028699379246562	0.0745501285347044
373	373	EN1	Hsapiens-jolma2013-EN1-4	0.312889296284423	0.00293232359424027	0.0539845758354756
375	375	JUND	M2293_1.02	0.823724875822242	0.00301424806366983	0.0154241645244216
376	376	JUN	M4501_1.02	0.940135200170083	0.00309271195281356	0.089974293059126
377	377	HNRNPC	HNRPC	1.27133556021348	0.00315286915921794	0.077120822622108
378	378	C19orf25	C19orf25	1.1435551348314	0.0031623985313326	0.0822622107969152
380	380	ZNF205	ZNF205	0.999828598229177	0.00343164276180663	0.0745501285347044
381	381	PHOX2B	Hsapiens-jolma2013-PHOX2B	2.21978149319044	0.00353768832811787	0.0976863753213368
383	383	LRRFIP1	LRRFIP1	0.647063787566954	0.00364531200874247	0.051413881748072
384	384	NKX2-3	Hsapiens-jolma2013-NKX3	0.502953243571387	0.00381156884241376	0.0796915167095116
385	385	PPP2R3B	PPP2R3B	0.987885577212939	0.00381820062797789	0.0565552699228792
386	386	DHX36	DHX36	1.02759052455617	0.00382763515612409	0.0539845758354756
388	388	CART1	Hsapiens-jolma2013-CART1	1.64630348750613	0.00394074659407185	0.0694087403598972
389	389	HIST2H2BE	HIST2H2BE	1.72908279934859	0.00395575833085016	0.0462724935732648
390	390	MESP1	M5627_1.02	1.12620628120767	0.00400164702040305	0.0334190231362468
391	391	TFAP4	M6513_1.02	0.722131596085611	0.0040600529595162	0.0282776349614396
392	392	MGA	M5629_1.02	1.47674303167752	0.00407744514644994	0.038560411311054
393	393	PITX3	Hsapiens-jolma2013-PITX3	0.644512847501503	0.0041500700250468	0.0591259640102828
394	394	HOXD8	Hsapiens-jolma2013-HOXD8	0.707211112187843	0.004170024695898	0.051413881748072
397	397	PHOX2A	Hsapiens-jolma2013-PHOX2A	2.56690374856429	0.00420691316857195	0.0874035989717224
398	398	RBM22	RBM22	0.881188636285389	0.0042697281084735	0.0539845758354756
400	400	MAP4K2	MAP4K2	0.908435460017151	0.00438976075835826	0.0462724935732648
402	402	RELA	RELA	3.48992776869823	0.00452254058400667	0.0616966580976864
403	403	BRCA1	BRCA1	1.10878450954316	0.00466102751450371	0.0925449871465296
404	404	TRIP10	TRIP10	0.699833099003382	0.00496708858606132	0.038560411311054
405	405	MYOD1	M3589_1.02	1.35245360103831	0.00498575534240014	0.0848329048843188
407	407	SNAPC5	SNAPC5	1.16214165984099	0.00516091947399753	0.0745501285347044
408	408	GBX2	Hsapiens-jolma2013-GBX2-3	0.5636759631158	0.00521302074186064	0.0359897172236504
410	410.5	SOX9	SOX9	0.967209902018792	0.00560075811820675	0.0411311053984576
411	410.5	SOX9	SOX9	0.967209902018792	0.00560075811820675	0.0411311053984576
412	412	CEBPD	M5316_1.02	1.13363040399604	0.00564275639586166	0.0359897172236504
413	413	CNOT6	CNOT6	1.30588667383418	0.00566612166383733	0.115681233933162
415	415	MLXIPL	M5633_1.02	1.51466211098144	0.00595464887396396	0.0488431876606684
417	417	SREBF1	M3944_1.02	0.733392510669545	0.0063576701878937	0.0694087403598972
418	418	RFX5	Hsapiens-jolma2013-RFX5-3	0.705558992299395	0.00654875327461387	0.0822622107969152
420	420	ARID5B	M6149_1.02	0.599612871258229	0.00701607958549688	0.025706940874036
421	421	FOXC2	Hsapiens-jolma2013-FOXC2-3	5.32490317173216	0.00747888435804842	0.0488431876606684
422	422	RARG	Hsapiens-jolma2013-RARG-6	0.828485728634643	0.00775754130366973	0.0796915167095116
423	423	CREB1	CREB1	0.803041712964543	0.00795101521086158	0.077120822622108
424	424	TFAP2D	M6146_1.02	0.706601671604036	0.00807994543514603	0.0154241645244216
425	425	SSX2	SSX2	1.2556761132617	0.00811074246715585	0.0796915167095116
428	428	UQCRB	UQCRB	0.973159950174138	0.00844250534746673	0.125964010282776
431	431	DRGX	Hsapiens-jolma2013-DRGX	3.72724989103493	0.00877210444491453	0.0848329048843188
432	432	OTX1	Hsapiens-jolma2013-OTX1	0.941825812115734	0.00879475242460872	0.0565552699228792
433	433	HHAT	HHAT	0.762719631495118	0.00899605593195972	0.0539845758354756
434	434	USF1	M4081_1.02	0.465786881839171	0.00902222936701223	0.0668380462724936
435	435	RIOK2	RIOK2	0.841924844567986	0.00909558320015403	0.0565552699228792
436	436	ARID3A	M6148_1.02	0.63772936181664	0.0093290078712486	0.0231362467866324
437	437	TFAP2A	M5911_1.02	1.73044260584677	0.00939720027493741	0.0411311053984576
438	438	MAFF	M5607_1.02	0.988959632311487	0.00943699582356021	0.0231362467866324
439	439	GTF2B	GTF2B	0.804192511363892	0.0100876398728083	0.0951156812339332
441	441	ZBTB18	ZNF238	0.935252337614829	0.0101553019799707	0.110539845758355
442	442	TP73	TP73	0.926798501190513	0.0102258479162692	0.110539845758355
443	443	ETS1	ETS1	0.919224549036913	0.0103718678032273	0.0539845758354756
444	444	USF1	M1917_1.02	0.713914080073532	0.0105557082462814	0.0565552699228792
446	446	NFE2L1	M6359_1.02	0.567881401166137	0.0111325089574777	0.025706940874036
448	448	PRRX1	Hsapiens-jolma2013-PRRX1-3	2.83280563619487	0.0115709815632656	0.0591259640102828
451	451	SCAND2P	SCAND2	0.952610690096858	0.0122832507910475	0.0591259640102828
452	452	NHLH1	M1880_1.02	0.687365497307777	0.0126232481458576	0.0411311053984576
454	454	IRF6	IRF6	1.04147102975624	0.0131450747710211	0.0591259640102828
455	455	NR4A2	Hsapiens-jolma2013-NR4A2-3	0.109221449833947	0.0133220326805355	0.0616966580976864
461	461	RBM8A	RBM8A	0.87534217403573	0.0142007695430639	0.0796915167095116
462	462	NR2F1	Hsapiens-jolma2013-NR2F1-3	1.29110170232446	0.0142088971373712	0.107969151670951
463	463	RFX4	RFX4	1.23647787851575	0.0145663198350868	0.0205655526992288
465	465	ZNF435	Hsapiens-jolma2013-ZNF435	0.00629707361610866	0.0147090434811275	0.0874035989717224
466	466	TFAP2A	M6143_1.02	0.621976370294842	0.0147814162067174	0.0205655526992288
467	467	NUP107	NUP107	0.831019388118348	0.0154736489432627	0.0334190231362468
469	469	RPS6KA5	RPS6KA5	0.792986795062174	0.0156121127159126	0.0925449871465296
471	471	TCF3	M3154_1.02	0.833877000691375	0.0158758237039445	0.06426735218509
472	472	MYOG	M6355_1.02	0.759524688792907	0.0165304174682919	0.0437017994858612
473	473	PITX1	Hsapiens-jolma2013-PITX1-3	0.646459843965055	0.0170943298144436	0.0411311053984576
474	474	MEF2BNB-MEF2B	MEF2B	1.05031668816329	0.0173134479702605	0.025706940874036
475	475	ID2	ID2	0.800417262712371	0.0176939513673351	0.0925449871465296
477	477	RFX3	RFX3	0.915746939406593	0.0180032401724166	0.06426735218509
478	478	SREBF1	SREBF1	1.30664287559757	0.0183637654852652	0.0951156812339332
481	481	FOXM1	FOXM1	1.10389405189684	0.020333126256093	0.0694087403598972
482	482	TAF1A	TAF1A	1.03474978567961	0.0205847188044482	0.0668380462724936
483	483	IRX2	Hsapiens-jolma2013-IRX2	0.296601735490996	0.0205854038500078	0.0437017994858612
484	484	OTX2	Hsapiens-jolma2013-OTX2-2	0.780764628709241	0.0211459505945312	0.0668380462724936
485	485	OLIG2	M5692_1.02	1.47749991498731	0.021181763574538	0.0488431876606684
486	486	RXRA	RXRA	1.07278759557648	0.0214396586175943	0.0925449871465296
487	487	PITX1	Hsapiens-jolma2013-PITX1-2	0.655471765499085	0.0219326265208545	0.051413881748072
488	488	ARX	Hsapiens-jolma2013-ARX	2.55768723045894	0.0221350327928781	0.0616966580976864
490	490	ATF3	M6153_1.02	0.594473102888101	0.0227632237581674	0.0334190231362468
494	494	ATF2	M3087_1.02	1.04245686996306	0.0231808707498416	0.0154241645244216
495	495	FHL2	FHL2	2.09868199269004	0.0232046198280605	0.06426735218509
497	497	SREBF1	M3945_1.02	0.370392114744104	0.0239856803885149	0.0565552699228792
498	498	DUS3L	DUS3L	1.20871494050306	0.0242794576563007	0.0719794344473008
500	500	SFT2D1	SFT2D1	1.0201016032796	0.0244290055061762	0.0488431876606684
501	501	ESRRG	Hsapiens-jolma2013-ESRRG-3	1.00265333465012	0.0244909017590872	0.0796915167095116
502	502	TSC22D4	TSC22D4	0.983680918451013	0.024714080376269	0.0565552699228792
506	506	AP1	AP1	0.924459201475143	0.0252651031987498	0.0616966580976864
508	508	PHOX2B	Hsapiens-jolma2013-PHOX2B-2	2.89766374473847	0.0255598040292837	0.089974293059126
509	509	TCF7L1	Hsapiens-jolma2013-TCF7L1	0.794710407544162	0.0255691790620813	0.0822622107969152
510	510	OTX2	Hsapiens-jolma2013-OTX2	0.411874820675213	0.0260312681160017	0.0488431876606684
513	513	CEBPB	M5314_1.02	1.19680221594523	0.0270186021468724	0.0411311053984576
515	515	ATF5	M6154_1.02	0.662996167916363	0.0288176420667428	0.0334190231362468
518	518	PITX1	Hsapiens-jolma2013-PITX1	0.632203583472131	0.0288996294910903	0.0437017994858612
520	520	DUSP26	DUSP26	1.32253305620058	0.0291379875999332	0.0359897172236504
523	523	RHOXF1	Hsapiens-jolma2013-RHOXF1-2	0.827199591678414	0.029602027968787	0.102827763496144
524	524	TEF	M6510_1.02	0.705015013445071	0.030025099068905	0.0437017994858612
525	525	NKX2-3	NKX2-3	0.753534431518834	0.0307013870745487	0.0539845758354756
527	527	PTF1A	M6441_1.02	0.634816821927584	0.0311169418003198	0.0488431876606684
528	528	TEF	M5909_1.02	0.902843903323759	0.0311809850557538	0.0205655526992288
532	532	NEUROD2	M5652_1.02	1.08178407440976	0.0319885152941087	0.0308483290488432
533	533	CSNK2B	CSNK2B	1.07562078064625	0.0327099734729962	0.089974293059126
535	535	HMX3	Hsapiens-jolma2013-HMX3	0.556210673654177	0.033215379557184	0.051413881748072
538	538	PCK2	PCK2	1.09340695051207	0.0340090964915298	0.10025706940874
539	539	ANXA1	ANXA1	1.03182595350302	0.0358849658373451	0.0616966580976864
540	540	GATA3	GATA3	0.589869005575266	0.0361934783908578	0.0565552699228792
544	544	SMAD2	SMAD2	0.498685998507102	0.0374518720188101	0.0334190231362468
546	546	TPPP	TPPP	0.695014724498816	0.0378001005853249	0.0334190231362468
548	548	ZNF160	ZNF160	0.945111948610775	0.0383780731938581	0.10025706940874
549	549	MAGEA8	MAGEA8	1.90513446542724	0.039266281161077	0.0796915167095116
550	550	HIRIP3	HIRIP3	0.907162589146121	0.0393673584685836	0.0616966580976864
551	551	VENTX	Hsapiens-jolma2013-VENTX-2	0.000179695021208493	0.0396795969897322	0.0719794344473008
552	552	NRL	M5689_1.02	1.38143804424882	0.0403120844200478	0.0359897172236504
553	553	CEBPB	M4529_1.02	0.821746227168985	0.040357912058105	0.0231362467866324
555	555	NOC2L	NOC2L	1.12837566291872	0.0410900958137909	0.0539845758354756
558	558	ZNF304	ZNF304	1.91423945956281	0.0421018441228681	0.143958868894602
560	560	ACO1	ACO1	0.701080145947794	0.0425872713712775	0.0205655526992288
561	561	BHLHE23	M5308_1.02	0.13364648366123	0.0431859025626372	0.0616966580976864
562	562	BAX	BAX	0.924732043134764	0.0434991265085156	0.102827763496144
563	563	NFIL3	M3156_1.02	1.46113189291194	0.0435872974635165	0.0565552699228792
564	564	JDP2	Hsapiens-jolma2013-JDP2-2	1.96670449850395	0.0446978271220544	0.0874035989717224
565	565	ESX1	Hsapiens-jolma2013-ESX1	0.581933474292353	0.0447453218209861	0.0359897172236504
566	566	FIP1L1	FIP1L1	0.902193361900017	0.0451040494365757	0.0668380462724936
569	569	SPI1	SPI1	1.30681784801229	0.0464147989598225	0.0411311053984576
570	570	TFEB	M5931_1.02	0.66891577780776	0.046992196597944	0.0359897172236504
571	571	NME1	NME1	0.536338376967608	0.0476274036006855	0.0565552699228792
572	572	EVX2	Hsapiens-jolma2013-EVX2	0.592078794508644	0.0484716886325249	0.0359897172236504
574	574	OLIG3	OLIG3	1.17549657196741	0.049421103374579	0.0976863753213368
576	576	AVEN	AVEN	1.44141592325779	0.049723729691395	0.0282776349614396
