## Additional file 4 for "Characterising sex differences of autosomal DNA methylation in whole blood using the Illumina EPIC array"

	rank	target	id	raw.score	p.value	top.motif.prop
5	5	CEBPG	M6173_1.02	1.28464154	1.73E-05	0.144578313
6	6	AFF4	AFF4	4.059168032	1.75E-05	0.192771084
9	9	EZR	VIL2	1.918024019	5.08E-05	0.13253012
10	10	GPD1	GPD1	5.200813404	6.24E-05	0.138554217
11	11	RBM7	RBM7	1.712467976	0.00010677	0.126506024
12	12.5	AKR1A1	AKR1A1	3.316492179	0.000133508	0.15060241
13	12.5	SPR	SPR	3.316492179	0.000133508	0.15060241
14	14	ZCCHC14	ZCCHC14	2.942455741	0.000149907	0.13253012
16	16	PGAM2	PGAM2	7.648545467	0.000413107	0.138554217
17	17	GRHPR	GRHPR	3.878414065	0.000417433	0.162650602
18	18	TFAP4	M2944_1.02	3.755962899	0.00048562	0.126506024
20	20	TCEAL6	TCEAL6	2.557995365	0.000531621	0.13253012
22	22	TBX5	Hsapiens-jolma2013-TBX5	1.663482694	0.000648872	0.102409639
23	23	PIK3C3	PIK3C3	2.022205693	0.000654666	0.162650602
24	24	FOS	M4607_1.02	1.876112601	0.000655922	0.13253012
25	25	ZNF503	ZNF503	4.360283702	0.000717964	0.15060241
28	28	ZDHHC5	ZDHHC5	2.315573549	0.000835719	0.120481928
29	29	EIF5A2	EIF5A2	1.493341133	0.000845184	0.102409639
30	30	MED30	THRAP6	2.593928035	0.000872358	0.138554217
31	31	ELK1	ELK1	1.539099993	0.000938336	0.102409639
32	32	ZNF671	ZNF671	1.597935631	0.001034105	0.084337349
34	34	CEBPB	M3036_1.02	1.445399754	0.001237095	0.078313253
36	36	HSPA1L	HSPA1L	1.97928532	0.001400079	0.102409639
38	38	TGIF2LX	TGIF2LX	2.034689236	0.001433147	0.126506024
39	39	ANXA11	ANXA11	3.424980456	0.001481259	0.180722892
43	43	NHLH1	M3375_1.02	5.851613557	0.001993972	0.144578313
44	44	MRPL2	MRPL2	1.356542498	0.002120272	0.096385542
47	47	RBM17	RBM17	1.816650494	0.002521237	0.102409639
48	48	PKNOX2	PKNOX2	1.881922086	0.002897306	0.126506024
49	49	PLG	PLG	1.373720457	0.002921624	0.120481928
51	51	RARG	RARG	1.627601694	0.003189011	0.084337349
54	54	CEBPG	M5319_1.02	1.219158134	0.003329682	0.084337349
55	55	HLCS	HLCS	2.016345991	0.003359781	0.138554217
56	56	ZNF26	ZNF26	1.176355762	0.003570164	0.102409639
57	57	NXPH3	NXPH3	2.552041492	0.003707975	0.102409639
60	60	CREB1	M4012_1.02	4.675436132	0.003898556	0.162650602
61	61	MYOD1	M3591_1.02	0.602070979	0.00426922	0.060240964
65	65	FGF19	FGF19	2.132108749	0.004636274	0.114457831
66	66	ZMAT2	ZMAT2	2.275309517	0.005539038	0.096385542
70	70	MYC	M4532_1.02	1.719177385	0.005848904	0.108433735
71	71	FOXN3	CHES1	1.829665717	0.005931865	0.126506024
73	73	MAFK	M4573_1.02	2.522060094	0.00669662	0.126506024
74	74	ZCCHC17	ZCCHC17	1.767561245	0.006966468	0.108433735
75	75	TCF4	Hsapiens-jolma2013-TCF4-2	2.020518942	0.006969281	0.096385542
76	76	JUNB	M4623_1.02	2.771460522	0.006977825	0.102409639
80	80	NEUROD2	Hsapiens-jolma2013-NEUROD2	0.888051036	0.008795557	0.114457831
81	81	SND1	SND1	2.081335981	0.009021424	0.078313253
84	84	TFAP2A	M4524_1.02	2.378385843	0.00980133	0.102409639
86	86	PDLIM5	PDLIM5	3.625366776	0.010367707	0.126506024
87	87	SMAD4	SMAD4	1.060971826	0.011648384	0.084337349
89	89	CEBPG	CEBPG	1.222304176	0.012113015	0.078313253
92	92	LUZP1	LUZP1	2.882776388	0.012699842	0.108433735
93	93	FEZF2	FEZF2	1.951145428	0.013490242	0.096385542
96	96	RAB7A	RAB7A	2.368567996	0.014326779	0.096385542
97	97	JUN	M4591_1.02	2.723095971	0.015198942	0.084337349
99	99	CBFA2T2	CBFA2T2	1.740358903	0.015418959	0.102409639
101	101	NFIC	NFIC	1.402312296	0.016026439	0.060240964
102	102	NFE2	M4629_1.02	2.365935177	0.016159757	0.102409639
103	103	MAX	M4465_1.02	1.08923186	0.016418388	0.078313253
104	104	TFAP2A	TFAP2A	4.094094837	0.018202386	0.114457831
107	107	NNT	NNT	2.404226112	0.019070454	0.108433735
111	111	SP3	Hsapiens-jolma2013-SP3	13.40876781	0.020266818	0.102409639
113	113	ELK4	ELK4	0.808680299	0.020361245	0.054216867
114	114	INSM1	INSM1	1.345515942	0.021037155	0.078313253
116	116	JUN	M4608_1.02	3.494980051	0.024117693	0.090361446
117	117	TIMM44	TIMM44	1.66773447	0.024251866	0.138554217
119	119	MYC	M4558_1.02	1.052576624	0.025467744	0.090361446
120	120	DBP	M5338_1.02	1.078495793	0.025642466	0.072289157
121	121	FIGLA	M5430_1.02	1.071855039	0.025666655	0.06626506
125	125	SOD1	SOD1	1.621155054	0.027840602	0.108433735
127	127	MYC	M4645_1.02	1.806295323	0.02945772	0.072289157
128	128	ASCC1	ASCC1	2.92528205	0.029488885	0.090361446
129	129	TBX15	Hsapiens-jolma2013-TBX15-2	3.227719007	0.029678684	0.102409639
131	131	MZF1_5-13	MZF1_5-13	2.293918912	0.030314323	0.060240964
137	137	ARNT	M6151_1.02	0.793007391	0.031350895	0.120481928
138	138	NFIX	Hsapiens-jolma2013-NFIX-2	1.486205735	0.031475471	0.084337349
141	141	BACH1	M4682_1.02	1.914820832	0.032793691	0.114457831
142	142	DIS3	DIS3	1.485466341	0.032879781	0.090361446
145	145	ZSCAN31	ZNF323	0.818843993	0.034543748	0.078313253
146	146	SF3B1	SF3B1	1.410727981	0.034959215	0.084337349
147	147	NFIX	Hsapiens-jolma2013-NFIX-3	1.124250395	0.037409335	0.072289157
148	148	SOCS4	SOCS4	1.768039858	0.039935751	0.072289157
150	150	HLF	M5516_1.02	1.160220925	0.040379095	0.084337349
151	151	ARFGAP1	ARFGAP1	1.099384365	0.040618386	0.072289157
152	152	CPSF4	CPSF4	1.661545783	0.042477451	0.102409639
154	154	MAX	M4646_1.02	2.877603217	0.042919012	0.102409639
155	155	EBF1	M5364_1.02	1.091081393	0.044070583	0.084337349
156	156	DIABLO	DIABLO	2.531815922	0.044436592	0.114457831
157	157	ODC1	ODC1	2.803066152	0.044663856	0.090361446
159	159	UGP2	UGP2	1.720890388	0.046333277	0.114457831
161	161	TFAP4	M2947_1.02	2.513887091	0.04744258	0.06626506
162	162	YEATS4	YEATS4	1.00139689	0.047443692	0.096385542
164	164	TAGLN2	TAGLN2	2.530699642	0.049679128	0.102409639
