## Additional file 5 for "Characterising sex differences of autosomal DNA methylation in whole blood using the Illumina EPIC array"

# background genes	# genes	category	chart color	description	FDR value	genes	network.SUID	nodes.SUID	p-value	PMID	term name	transferred FDR value	year
59	4	KEGG Pathways		Lysine degradation	0.0024	SETDB1|PLOD2|PRDM9|NSD1	368	148|245|151|129	1.99E-5		hsa00310	1.0	0
354	7	GO Component		presynapse	0.0032	SLC17A7|GRM5|PPFIA3|GRM8|GAD2|CCK|ERC1	368	242|195|197|182|126|238|158	3.41E-5		GO.0098793	0.9523096141957922	0
308	6	GO Component		synaptic membrane	0.0032	GRM5|GRM8|GAD2|ARRB2|ERC1|SHANK2	368	195|182|126|99|158|221	1.4E-4		GO.0097060	0.9523096141957922	0
34	3	GO Component		presynaptic active zone	0.0032	SLC17A7|PPFIA3|ERC1	368	242|197|158	1.1E-4		GO.0048786	0.9523096141957922	0
11244	43	GO Component		membrane-bounded organelle	0.0032	PPP2CB|SLC17A7|SLX1A|KATNBL1|SMAD2|ITGA2B|RASGRF2|SETDB1|MYCN|TRIM36|PLOD2|ZNF281|PRDM9|RHOD|SOBP|KIAA2018|MLXIPL|MTMR4|SLX1B|BOLA2|PPFIA3|DPYSL3|NKX2-4|THBS2|NR1I3|DDX43|EXOSC2|GAD2|ZKSCAN3|CYP1A1|GRB2|DYNC1I2|PRMT2|MAD1L1|NSD1|RPF2|ARRB2|ANAPC13|KDM2A|ERC1|SHANK2|CYP1B1|ZMYM2	368	176|242|220|146|210|91|107|148|145|114|245|240|151|152|177|233|204|256|187|172|197|118|186|219|202|203|206|126|185|175|248|102|212|236|129|101|99|171|228|158|221|125|251	1.46E-5		GO.0043227	0.9523096141957922	0
12432	44	GO Component		organelle	0.0032	PPP2CB|SLC17A7|SLX1A|KATNBL1|SMAD2|ITGA2B|RASGRF2|SETDB1|MYCN|TRIM36|PLOD2|ZNF281|PRDM9|GRM5|RHOD|SOBP|KIAA2018|MLXIPL|MTMR4|SLX1B|BOLA2|PPFIA3|DPYSL3|NKX2-4|THBS2|NR1I3|DDX43|EXOSC2|GAD2|ZKSCAN3|CYP1A1|GRB2|DYNC1I2|PRMT2|MAD1L1|NSD1|RPF2|ARRB2|ANAPC13|KDM2A|ERC1|SHANK2|CYP1B1|ZMYM2	368	176|242|220|146|210|91|107|148|145|114|245|240|151|195|152|177|233|204|256|187|172|197|118|186|219|202|203|206|126|185|175|248|102|212|236|129|101|99|171|228|158|221|125|251	1.1E-4		GO.0043226	0.9523096141957922	0
75	4	GO Component		presynaptic membrane	0.0032	GRM5|GRM8|GAD2|ERC1	368	195|182|126|158	4.87E-5		GO.0042734	0.9523096141957922	0
3	2	GO Component		Slx1-Slx4 complex	0.0032	SLX1A|SLX1B	368	220|187	6.34E-5		GO.0033557	0.9523096141957922	0
4958	26	GO Component		cytosol	0.0032	PPP2CB|SMAD2|RASGRF2|SETDB1|TRIM36|FBXO17|RHOD|MLXIPL|MTMR4|BOLA2|PPFIA3|DPYSL3|FBXL5|NR1I3|EXOSC2|GAD2|ZKSCAN3|GRB2|DYNC1I2|FBXL16|PRMT2|MAD1L1|ARRB2|ERC1|SHANK2|ZMYM2	368	176|210|107|148|114|213|152|204|256|172|197|118|235|202|206|126|185|248|102|188|212|236|99|158|221|251	5.01E-5		GO.0005829	0.9523096141957922	0
16271	50	GO Component		cell	0.0032	PPP2CB|SLC17A7|SLX1A|KATNBL1|SMAD2|ITGA2B|RASGRF2|SETDB1|MYCN|TRIM36|PLOD2|FBXO17|ZNF281|PRDM9|GRM5|RHOD|SOBP|KIAA2018|MLXIPL|MTMR4|SLX1B|BOLA2|PPFIA3|DPYSL3|GRM8|FBXL5|NKX2-4|THBS2|NR1I3|DDX43|EXOSC2|GAD2|ZKSCAN3|CYP1A1|GRB2|CCK|DYNC1I2|FBXL16|PRMT2|MAD1L1|NSD1|RPF2|ARRB2|ANAPC13|KDM2A|KLHL35|ERC1|SHANK2|CYP1B1|ZMYM2	368	176|242|220|146|210|91|107|148|145|114|245|213|240|151|195|152|177|233|204|256|187|172|197|118|182|235|186|219|202|203|206|126|185|175|248|238|102|188|212|236|129|101|99|171|228|258|158|221|125|251	1.0E-4		GO.0005623	0.9523096141957922	0
14286	48	GO Component		intracellular	0.0032	PPP2CB|SLC17A7|SLX1A|KATNBL1|SMAD2|ITGA2B|RASGRF2|SETDB1|MYCN|TRIM36|PLOD2|FBXO17|ZNF281|PRDM9|GRM5|RHOD|SOBP|KIAA2018|MLXIPL|MTMR4|SLX1B|BOLA2|PPFIA3|DPYSL3|FBXL5|NKX2-4|THBS2|NR1I3|DDX43|EXOSC2|GAD2|ZKSCAN3|CYP1A1|GRB2|DYNC1I2|FBXL16|PRMT2|MAD1L1|NSD1|RPF2|ARRB2|ANAPC13|KDM2A|KLHL35|ERC1|SHANK2|CYP1B1|ZMYM2	368	176|242|220|146|210|91|107|148|145|114|245|213|240|151|195|152|177|233|204|256|187|172|197|118|235|186|219|202|203|206|126|185|175|248|102|188|212|236|129|101|99|171|228|258|158|221|125|251	2.82E-5		GO.0005622	0.9523096141957922	0
2	2	Pfam		GIY-YIG catalytic domain	0.0037	SLX1A|SLX1B	368	220|187	3.81E-5		PF01541	0.9282421219036721	0
54	4	GO Function		histone methyltransferase activity	0.005	SETDB1|PRDM9|PRMT2|NSD1	368	148|151|212|129	1.43E-5		GO.0042054	0.8783265400250554	0
19	3	InterPro Domains		Leucine-rich repeat, cysteine-containing subtype	0.0051	FBXL5|FBXL16|KDM2A	368	235|188|228	2.32E-5		IPR006553	0.8750437670401311	0
849	9	GO Component		synapse	0.0056	SLC17A7|GRM5|PPFIA3|GRM8|GAD2|CCK|ARRB2|ERC1|SHANK2	368	242|195|197|182|126|238|99|158|221	2.8E-4		GO.0045202	0.8595395204554556	0
16	2	Reactome Pathways		PKMTs methylate histone lysines	0.006	SETDB1|NSD1	368	148|129	9.5E-4		HSA-3214841	0.8481022535068716	0
400	6	Reactome Pathways		Adaptive Immune System	0.006	TRIM36|FBXO17|FBXL5|DYNC1I2|FBXL16|ANAPC13	368	114|213|235|102|188|171	5.6E-4		HSA-1280218	0.8481022535068716	0
49	3	Reactome Pathways		Neurotransmitter release cycle	0.006	SLC17A7|PPFIA3|GAD2	368	242|197|126	3.2E-4		HSA-112310	0.8481022535068716	0
38	3	Pfam		SET domain	0.0075	SETDB1|PRDM9|NSD1	368	148|151|129	1.6E-4		PF00856	0.8111107164215033	0
12	2	GO Component		clathrin-sculpted vesicle	0.0105	SLC17A7|GAD2	368	242|126	5.7E-4		GO.0060198	0.7553321597665351	0
950	9	GO Component		chromosome	0.0107	PPP2CB|SLX1A|SMAD2|SETDB1|MYCN|PRDM9|SLX1B|MAD1L1|NSD1	368	176|220|210|148|145|151|187|236|129	6.3E-4		GO.0005694	0.7522042439796816	0
10484	42	GO Process		regulation of cellular process	0.0109	PPP2CB|SLC17A7|SLX1A|KATNBL1|SMAD2|ITGA2B|RASGRF2|SETDB1|MYCN|TRIM36|ZNF281|PRDM9|GRM5|RHOD|KIAA2018|MLXIPL|MTMR4|SLX1B|BOLA2|PPFIA3|DPYSL3|GRM8|FBXL5|NKX2-4|THBS2|NR1I3|EXOSC2|ZKSCAN3|CYP1A1|GRB2|CCK|DYNC1I2|PRMT2|MAD1L1|NSD1|RPF2|ARRB2|KDM2A|ERC1|SHANK2|CYP1B1|ZMYM2	368	176|242|220|146|210|91|107|148|145|114|240|151|195|152|233|204|256|187|172|197|118|182|235|186|219|202|206|185|175|248|238|102|212|236|129|101|99|228|158|221|125|251	6.22E-6		GO.0050794	0.7491342559014563	0
4898	27	GO Process		positive regulation of cellular process	0.0109	SLX1A|KATNBL1|SMAD2|ITGA2B|RASGRF2|SETDB1|MYCN|ZNF281|PRDM9|GRM5|RHOD|MLXIPL|SLX1B|DPYSL3|FBXL5|THBS2|NR1I3|EXOSC2|ZKSCAN3|CYP1A1|GRB2|CCK|PRMT2|NSD1|ARRB2|SHANK2|CYP1B1	368	220|146|210|91|107|148|145|240|151|195|152|204|187|118|235|219|202|206|185|175|248|238|212|129|99|221|125	1.16E-5		GO.0048522	0.7491342559014563	0
153	5	NetworkNeighborAL		mixed, incl. Postsynaptic cell membrane, and Chloride channel	0.0112	SLC17A7|RASGRF2|GRM5|GAD2|SHANK2	368	242|107|195|126|221	5.03E-5		CL.8440	0.7446333110476957	0
12193	42	GO Component		intracellular organelle	0.0116	PPP2CB|SLC17A7|SLX1A|KATNBL1|SMAD2|ITGA2B|RASGRF2|SETDB1|MYCN|TRIM36|PLOD2|ZNF281|PRDM9|RHOD|SOBP|KIAA2018|MLXIPL|MTMR4|SLX1B|BOLA2|PPFIA3|DPYSL3|NKX2-4|THBS2|NR1I3|DDX43|EXOSC2|GAD2|ZKSCAN3|CYP1A1|GRB2|DYNC1I2|PRMT2|MAD1L1|NSD1|RPF2|ARRB2|ANAPC13|KDM2A|ERC1|CYP1B1|ZMYM2	368	176|242|220|146|210|91|107|148|145|114|245|240|151|152|177|233|204|256|187|172|197|118|186|219|202|203|206|126|185|175|248|102|212|236|129|101|99|171|228|158|125|251	7.4E-4		GO.0043229	0.7388160608940255	0
53	3	Pfam		F-box-like	0.0127	FBXO17|FBXL5|KDM2A	368	213|235|228	3.9E-4		PF12937	0.7237973951315445	0
13	2	Pfam		Nine Cysteines Domain of family 3 GPCR	0.0127	GRM5|GRM8	368	195|182	6.5E-4		PF07562	0.7237973951315445	0
55	3	Pfam		F-box domain	0.0127	FBXO17|FBXL5|KDM2A	368	213|235|228	4.4E-4		PF00646	0.7237973951315445	0
112	4	KEGG Pathways		Glutamatergic synapse	0.0129	SLC17A7|GRM5|GRM8|SHANK2	368	242|195|182|221	2.2E-4		hsa04724	0.7212071140175338	0
5342	27	GO Process		cellular component organization or biogenesis	0.0132	PPP2CB|SLC17A7|SLX1A|SMAD2|ITGA2B|SETDB1|TRIM36|PRDM9|GRM5|RHOD|SLX1B|BOLA2|DPYSL3|EXOSC2|ZKSCAN3|GRB2|CCK|DYNC1I2|PRMT2|MAD1L1|NSD1|RPF2|ARRB2|KDM2A|SHANK2|CYP1B1|ZMYM2	368	176|242|220|210|91|148|114|151|195|152|187|172|118|206|185|248|238|102|212|236|129|101|99|228|221|125|251	6.18E-5		GO.0071840	0.7173960354047971	0
11740	43	GO Process		biological regulation	0.0132	PPP2CB|SLC17A7|SLX1A|KATNBL1|SMAD2|ITGA2B|RASGRF2|SETDB1|MYCN|TRIM36|ZNF281|PRDM9|GRM5|RHOD|KIAA2018|MLXIPL|MTMR4|SLX1B|BOLA2|PPFIA3|DPYSL3|GRM8|FBXL5|NKX2-4|THBS2|NR1I3|EXOSC2|GAD2|ZKSCAN3|CYP1A1|GRB2|CCK|DYNC1I2|PRMT2|MAD1L1|NSD1|RPF2|ARRB2|KDM2A|ERC1|SHANK2|CYP1B1|ZMYM2	368	176|242|220|146|210|91|107|148|145|114|240|151|195|152|233|204|256|187|172|197|118|182|235|186|219|202|206|126|185|175|248|238|102|212|236|129|101|99|228|158|221|125|251	6.24E-5		GO.0065007	0.7173960354047971	0
2306	17	GO Process		regulation of cellular component organization	0.0132	SLC17A7|SLX1A|KATNBL1|SETDB1|TRIM36|PRDM9|RHOD|SLX1B|DPYSL3|THBS2|EXOSC2|GRB2|CCK|MAD1L1|NSD1|ARRB2|ZMYM2	368	242|220|146|148|114|151|152|187|118|219|206|248|238|236|129|99|251	3.49E-5		GO.0051128	0.7173960354047971	0
5459	28	GO Process		positive regulation of biological process	0.0132	SLX1A|KATNBL1|SMAD2|ITGA2B|RASGRF2|SETDB1|MYCN|ZNF281|PRDM9|GRM5|RHOD|MLXIPL|SLX1B|DPYSL3|FBXL5|THBS2|NR1I3|EXOSC2|ZKSCAN3|CYP1A1|GRB2|CCK|PRMT2|NSD1|ARRB2|ERC1|SHANK2|CYP1B1	368	220|146|210|91|107|148|145|240|151|195|152|204|187|118|235|219|202|206|185|175|248|238|212|129|99|158|221|125	2.87E-5		GO.0048518	0.7173960354047971	0
2999	20	GO Process		cellular protein modification process	0.0132	PPP2CB|SMAD2|RASGRF2|SETDB1|TRIM36|PLOD2|FBXO17|PRDM9|MTMR4|FBXL5|GRB2|FBXL16|PRMT2|NSD1|ARRB2|ANAPC13|KDM2A|KLHL35|ERC1|ZMYM2	368	176|210|107|148|114|245|213|151|256|235|248|188|212|129|99|171|228|258|158|251	2.27E-5		GO.0006464	0.7173960354047971	0
4	2	GO Process		positive regulation of t-circle formation	0.0135	SLX1A|SLX1B	368	220|187	9.49E-5		GO.1904431	0.7136706062997678	0
87	4	GO Process		histone methylation	0.0135	SETDB1|PRDM9|PRMT2|NSD1	368	148|151|212|129	8.48E-5		GO.0016571	0.7136706062997678	0
5163	26	GO Process		cellular component organization	0.0135	PPP2CB|SLC17A7|SLX1A|SMAD2|ITGA2B|SETDB1|TRIM36|PRDM9|GRM5|RHOD|SLX1B|BOLA2|DPYSL3|ZKSCAN3|GRB2|CCK|DYNC1I2|PRMT2|MAD1L1|NSD1|RPF2|ARRB2|KDM2A|SHANK2|CYP1B1|ZMYM2	368	176|242|220|210|91|148|114|151|195|152|187|172|118|185|248|238|102|212|236|129|101|99|228|221|125|251	1.0E-4		GO.0016043	0.7136706062997678	0
8349	35	GO Process		nitrogen compound metabolic process	0.0135	PPP2CB|SLX1A|SMAD2|RASGRF2|SETDB1|MYCN|TRIM36|PLOD2|FBXO17|ZNF281|PRDM9|KIAA2018|MLXIPL|MTMR4|SLX1B|BOLA2|FBXL5|NR1I3|DDX43|EXOSC2|GAD2|ZKSCAN3|CYP1A1|GRB2|FBXL16|PRMT2|NSD1|RPF2|ARRB2|ANAPC13|KDM2A|KLHL35|ERC1|CYP1B1|ZMYM2	368	176|220|210|107|148|145|114|245|213|240|151|233|204|256|187|172|235|202|203|206|126|185|175|248|188|212|129|101|99|171|228|258|158|125|251	8.83E-5		GO.0006807	0.7136706062997678	0
40	3	GO Function		histone-lysine N-methyltransferase activity	0.0136	SETDB1|PRDM9|NSD1	368	148|151|129	1.8E-4		GO.0018024	0.7124471718281635	0
7	2	GO Function		5'-flap endonuclease activity	0.0136	SLX1A|SLX1B	368	220|187	2.3E-4		GO.0017108	0.7124471718281635	0
4	2	GO Function		crossover junction endodeoxyribonuclease activity	0.0136	SLX1A|SLX1B	368	220|187	9.49E-5		GO.0008821	0.7124471718281635	0
87	4	GO Function		N-methyltransferase activity	0.0136	SETDB1|PRDM9|PRMT2|NSD1	368	148|151|212|129	8.48E-5		GO.0008170	0.7124471718281635	0
167	4	GO Component		cullin-RING ubiquitin ligase complex	0.0138	FBXO17|FBXL5|ANAPC13|KLHL35	368	213|235|171|258	9.4E-4		GO.0031461	0.710027061423857	0
1051	10	GO Function		transition metal ion binding	0.0142	SETDB1|TRIM36|PLOD2|FBXL5|NR1I3|CYP1A1|NSD1|KDM2A|CYP1B1|ZMYM2	368	148|114|245|235|202|175|129|228|125|251	2.9E-4		GO.0046914	0.7052903215082588	0
6	2	NetworkNeighborAL		clathrin-sculpted vesicle	0.0147	SLC17A7|GAD2	368	242|126	1.8E-4		CL.8705	0.6995536031115669	0
46	3	NetworkNeighborAL		Neurexins and neuroligins, and Trafficking of AMPA receptors	0.0147	RASGRF2|GRM5|SHANK2	368	107|195|221	2.6E-4		CL.8446	0.6995536031115669	0
5	2	NetworkNeighborAL		AWS domain, and PHD-finger	0.0147	NSD1|KDM2A	368	129|228	1.3E-4		CL.11644	0.6995536031115669	0
46	3	SMART Domains		SET (Su(var)3-9, Enhancer-of-zeste, Trithorax) domain	0.0151	SETDB1|PRDM9|NSD1	368	148|151|129	2.6E-4		SM00317	0.6951030104795827	0
51	3	SMART Domains		A Receptor for Ubiquitination Targets	0.0151	FBXO17|FBXL5|KDM2A	368	213|235|228	3.5E-4		SM00256	0.6951030104795827	0
2069	14	GO Function		transcription regulator activity	0.0153	SMAD2|MYCN|ZNF281|PRDM9|KIAA2018|MLXIPL|BOLA2|NKX2-4|NR1I3|ZKSCAN3|PRMT2|NSD1|KDM2A|ZMYM2	368	210|145|240|151|233|204|172|186|202|185|212|129|228|251	5.2E-4		GO.0140110	0.6929217340288192	0
2176	14	GO Function		catalytic activity, acting on a protein	0.0153	PPP2CB|SETDB1|TRIM36|PLOD2|FBXO17|PRDM9|MTMR4|FBXL5|GRB2|FBXL16|PRMT2|NSD1|KDM2A|ZMYM2	368	176|148|114|245|213|151|256|235|248|188|212|129|228|251	8.6E-4		GO.0140096	0.6929217340288192	0
4087	21	GO Function		metal ion binding	0.0153	PPP2CB|SLX1A|SMAD2|ITGA2B|SETDB1|TRIM36|PLOD2|ZNF281|PRDM9|SOBP|MTMR4|SLX1B|FBXL5|THBS2|NR1I3|ZKSCAN3|CYP1A1|NSD1|KDM2A|CYP1B1|ZMYM2	368	176|220|210|91|148|114|245|240|151|177|256|187|235|219|202|185|175|129|228|125|251	6.0E-4		GO.0046872	0.6929217340288192	0
150	4	GO Function		oxidoreductase activity, acting on paired donors, with incorporation or reduction of molecular oxygen	0.0153	PLOD2|CYP1A1|KDM2A|CYP1B1	368	245|175|228|125	6.4E-4		GO.0016705	0.6929217340288192	0
145	4	GO Function		S-adenosylmethionine-dependent methyltransferase activity	0.0153	SETDB1|PRDM9|PRMT2|NSD1	368	148|151|212|129	5.6E-4		GO.0008757	0.6929217340288192	0
147	4	GO Function		iron ion binding	0.0153	PLOD2|FBXL5|CYP1A1|CYP1B1	368	245|235|175|125	5.9E-4		GO.0005506	0.6929217340288192	0
1633	12	GO Function		DNA-binding transcription factor activity, RNA polymerase II-specific	0.0153	SMAD2|MYCN|ZNF281|PRDM9|KIAA2018|MLXIPL|BOLA2|NKX2-4|NR1I3|ZKSCAN3|KDM2A|ZMYM2	368	210|145|240|151|233|204|172|186|202|185|228|251	7.0E-4		GO.0000981	0.6929217340288192	0
1155	11	GO Process		regulation of organelle organization	0.0159	SLX1A|KATNBL1|SETDB1|TRIM36|PRDM9|RHOD|SLX1B|GRB2|MAD1L1|NSD1|ARRB2	368	220|146|148|114|151|152|187|248|236|129|99	1.4E-4		GO.0033043	0.6865450010002497	0
11878	41	GO Function		binding	0.0179	PPP2CB|SLX1A|SMAD2|ITGA2B|RASGRF2|SETDB1|MYCN|TRIM36|PLOD2|ZNF281|PRDM9|GRM5|RHOD|SOBP|KIAA2018|MLXIPL|MTMR4|SLX1B|DPYSL3|FBXL5|NKX2-4|THBS2|NR1I3|DDX43|EXOSC2|GAD2|ZKSCAN3|CYP1A1|GRB2|CCK|DYNC1I2|PRMT2|MAD1L1|NSD1|RPF2|ARRB2|KDM2A|ERC1|SHANK2|CYP1B1|ZMYM2	368	176|220|210|91|107|148|145|114|245|240|151|195|152|177|233|204|256|187|118|235|186|219|202|203|206|126|185|175|248|238|102|212|236|129|101|99|228|158|221|125|251	0.0011		GO.0005488	0.666903758363168	0
12	2	NetworkNeighborAL		mixed, incl. SAPAP family, and GKAP/Homer scaffold activity	0.018	GRM5|SHANK2	368	195|221	5.7E-4		CL.8500	0.6659802204955599	0
1047	9	GO Function		sequence-specific DNA binding	0.0182	SMAD2|MYCN|ZNF281|PRDM9|MLXIPL|NKX2-4|NR1I3|ZKSCAN3|NSD1	368	210|145|240|151|204|186|202|185|129	0.0012		GO.0043565	0.6641484381174632	0
5592	25	GO Function		catalytic activity	0.0182	PPP2CB|SLX1A|SETDB1|TRIM36|PLOD2|FBXO17|PRDM9|RHOD|KIAA2018|MTMR4|SLX1B|DPYSL3|FBXL5|DDX43|EXOSC2|GAD2|CYP1A1|GRB2|DYNC1I2|FBXL16|PRMT2|NSD1|KDM2A|CYP1B1|ZMYM2	368	176|220|148|114|245|213|151|152|233|256|187|118|235|203|206|126|175|248|102|188|212|129|228|125|251	0.0011		GO.0003824	0.6641484381174632	0
647	7	GO Function		RNA polymerase II transcription regulatory region sequence-specific DNA binding	0.0182	SMAD2|MYCN|ZNF281|MLXIPL|NR1I3|ZKSCAN3|NSD1	368	210|145|240|204|202|185|129	0.0013		GO.0000977	0.6641484381174632	0
829	8	GO Function		transcription regulatory region sequence-specific DNA binding	0.0182	SMAD2|MYCN|ZNF281|PRDM9|MLXIPL|NR1I3|ZKSCAN3|NSD1	368	210|145|240|151|204|202|185|129	0.0012		GO.0000976	0.6641484381174632	0
21	2	GO Function		aromatase activity	0.0188	CYP1A1|CYP1B1	368	175|125	0.0016		GO.0070330	0.658771492654193	0
492	6	GO Function		RNA polymerase II proximal promoter sequence-specific DNA binding	0.0188	SMAD2|MYCN|ZNF281|MLXIPL|ZKSCAN3|NSD1	368	210|145|240|204|185|129	0.0016		GO.0000978	0.658771492654193	0
209	5	GO Process		positive regulation of DNA metabolic process	0.0193	SLX1A|SETDB1|PRDM9|SLX1B|ARRB2	368	220|148|151|187|99	2.1E-4		GO.0051054	0.6544202029908456	0
6413	29	GO Process		cellular macromolecule metabolic process	0.0193	PPP2CB|SLX1A|SMAD2|RASGRF2|SETDB1|MYCN|TRIM36|PLOD2|FBXO17|ZNF281|PRDM9|KIAA2018|MLXIPL|MTMR4|SLX1B|FBXL5|NR1I3|EXOSC2|ZKSCAN3|GRB2|FBXL16|PRMT2|NSD1|ARRB2|ANAPC13|KDM2A|KLHL35|ERC1|ZMYM2	368	176|220|210|107|148|145|114|245|213|240|151|233|204|256|187|235|202|206|185|248|188|212|129|99|171|228|258|158|251	2.2E-4		GO.0044260	0.6544202029908456	0
7453	32	GO Process		macromolecule metabolic process	0.0193	PPP2CB|SLX1A|SMAD2|RASGRF2|SETDB1|MYCN|TRIM36|PLOD2|FBXO17|ZNF281|PRDM9|KIAA2018|MLXIPL|MTMR4|SLX1B|BOLA2|FBXL5|NR1I3|DDX43|EXOSC2|ZKSCAN3|GRB2|FBXL16|PRMT2|NSD1|RPF2|ARRB2|ANAPC13|KDM2A|KLHL35|ERC1|ZMYM2	368	176|220|210|107|148|145|114|245|213|240|151|233|204|256|187|172|235|202|203|206|185|248|188|212|129|101|99|171|228|258|158|251	1.9E-4		GO.0043170	0.6544202029908456	0
6	2	GO Process		DNA double-strand break processing involved in repair via single-strand annealing	0.0193	SLX1A|SLX1B	368	220|187	1.8E-4		GO.0010792	0.6544202029908456	0
17	2	SMART Domains		Cysteine-rich motif following a subset of SET domains	0.0201	SETDB1|NSD1	368	148|129	0.0011		SM00508	0.6476873134183905	0
23	2	GO Function		retinoic acid receptor binding	0.0208	PRMT2|NSD1	368	212|129	0.0018		GO.0042974	0.64201232245004	0
178	4	NetworkNeighborAL		Antigen processing: Ubiquitination & Proteasome degradation	0.0237	TRIM36|FBXO17|FBXL16|ANAPC13	368	114|213|188|171	0.0012		CL.13104	0.6203750775126365	0
9	2	GO Process		omega-hydroxylase P450 pathway	0.0239	CYP1A1|CYP1B1	368	175|125	3.5E-4		GO.0097267	0.6189820052939365	0
9	2	GO Process		telomeric D-loop disassembly	0.0239	SLX1A|SLX1B	368	220|187	3.5E-4		GO.0061820	0.6189820052939365	0
1770	13	GO Process		positive regulation of nucleobase-containing compound metabolic process	0.0239	SLX1A|SMAD2|SETDB1|MYCN|ZNF281|PRDM9|MLXIPL|SLX1B|NR1I3|ZKSCAN3|PRMT2|NSD1|ARRB2	368	220|210|148|145|240|151|204|187|202|185|212|129|99	4.0E-4		GO.0045935	0.6189820052939365	0
8808	35	GO Process		primary metabolic process	0.0239	PPP2CB|SLX1A|SMAD2|RASGRF2|SETDB1|MYCN|TRIM36|PLOD2|FBXO17|ZNF281|PRDM9|KIAA2018|MLXIPL|MTMR4|SLX1B|BOLA2|FBXL5|NR1I3|DDX43|EXOSC2|GAD2|ZKSCAN3|CYP1A1|GRB2|FBXL16|PRMT2|NSD1|RPF2|ARRB2|ANAPC13|KDM2A|KLHL35|ERC1|CYP1B1|ZMYM2	368	176|220|210|107|148|145|114|245|213|240|151|233|204|256|187|172|235|202|203|206|126|185|175|248|188|212|129|101|99|171|228|258|158|125|251	3.2E-4		GO.0044238	0.6189820052939365	0
8797	35	GO Process		cellular metabolic process	0.0239	PPP2CB|SLX1A|SMAD2|RASGRF2|SETDB1|MYCN|TRIM36|PLOD2|FBXO17|ZNF281|PRDM9|KIAA2018|MLXIPL|MTMR4|SLX1B|BOLA2|FBXL5|NR1I3|DDX43|EXOSC2|GAD2|ZKSCAN3|CYP1A1|GRB2|FBXL16|PRMT2|NSD1|RPF2|ARRB2|ANAPC13|KDM2A|KLHL35|ERC1|CYP1B1|ZMYM2	368	176|220|210|107|148|145|114|245|213|240|151|233|204|256|187|172|235|202|203|206|126|185|175|248|188|212|129|101|99|171|228|258|158|125|251	3.1E-4		GO.0044237	0.6189820052939365	0
4194	22	GO Process		protein metabolic process	0.0239	PPP2CB|SMAD2|RASGRF2|SETDB1|TRIM36|PLOD2|FBXO17|PRDM9|KIAA2018|MTMR4|BOLA2|FBXL5|GRB2|FBXL16|PRMT2|NSD1|ARRB2|ANAPC13|KDM2A|KLHL35|ERC1|ZMYM2	368	176|210|107|148|114|245|213|151|233|256|172|235|248|188|212|129|99|171|228|258|158|251	3.0E-4		GO.0019538	0.6189820052939365	0
9	2	GO Process		adenylate cyclase-inhibiting G protein-coupled glutamate receptor signaling pathway	0.0239	GRM5|GRM8	368	195|182	3.5E-4		GO.0007196	0.6189820052939365	0
240	5	GO Process		protein polyubiquitination	0.0239	TRIM36|FBXO17|FBXL5|FBXL16|ANAPC13	368	114|213|235|188|171	3.9E-4		GO.0000209	0.6189820052939365	0
27	2	GO Function		glutamate receptor activity	0.0241	GRM5|GRM8	368	195|182	0.0025		GO.0008066	0.6176005421453218	0
28	2	GO Function		thyroid hormone receptor binding	0.0251	PRMT2|NSD1	368	212|129	0.0026		GO.0046966	0.610860808321246	0
5982	27	GO Process		regulation of primary metabolic process	0.0254	SLX1A|SMAD2|SETDB1|MYCN|ZNF281|PRDM9|GRM5|KIAA2018|MLXIPL|MTMR4|SLX1B|BOLA2|FBXL5|NKX2-4|NR1I3|EXOSC2|ZKSCAN3|CYP1A1|GRB2|CCK|PRMT2|NSD1|ARRB2|KDM2A|ERC1|CYP1B1|ZMYM2	368	220|210|148|145|240|151|195|233|204|256|187|172|235|186|202|206|185|175|248|238|212|129|99|228|158|125|251	4.9E-4		GO.0080090	0.6088911857237848	0
1128	10	GO Process		positive regulation of cellular component organization	0.0254	SLX1A|KATNBL1|SETDB1|PRDM9|SLX1B|DPYSL3|THBS2|GRB2|CCK|ARRB2	368	220|146|148|151|187|118|219|248|238|99	5.1E-4		GO.0051130	0.6088911857237848	0
3131	18	GO Process		organelle organization	0.0254	PPP2CB|SLC17A7|SLX1A|SETDB1|TRIM36|PRDM9|RHOD|SLX1B|DPYSL3|ZKSCAN3|CCK|DYNC1I2|PRMT2|MAD1L1|NSD1|RPF2|KDM2A|ZMYM2	368	176|242|220|148|114|151|152|187|118|185|238|102|212|236|129|101|228|251	4.8E-4		GO.0006996	0.6088911857237848	0
88	3	NetworkNeighborAL		Metabolism of xenobiotics by cytochrome P450, and Phase I - Functionalization of compounds	0.0256	NR1I3|CYP1A1|CYP1B1	368	202|175|125	0.0016		CL.23746	0.6075909859725128	0
12	2	GO Process		t-circle formation	0.0269	SLX1A|SLX1B	368	220|187	5.7E-4		GO.0090656	0.5993795167758081	0
22	2	Pfam		7 transmembrane sweet-taste receptor of 3 GCPR	0.0274	GRM5|GRM8	368	195|182	0.0017		PF00003	0.5963264909191717	0
6072	27	GO Process		regulation of macromolecule metabolic process	0.0276	PPP2CB|SLX1A|SMAD2|SETDB1|MYCN|ZNF281|PRDM9|GRM5|KIAA2018|MLXIPL|MTMR4|SLX1B|BOLA2|FBXL5|NKX2-4|NR1I3|EXOSC2|ZKSCAN3|GRB2|CCK|PRMT2|NSD1|ARRB2|KDM2A|ERC1|CYP1B1|ZMYM2	368	176|220|210|148|145|240|151|195|233|204|256|187|172|235|186|202|206|185|248|238|212|129|99|228|158|125|251	6.3E-4		GO.0060255	0.5951208520160971	0
4133	21	GO Process		regulation of nucleobase-containing compound metabolic process	0.0302	SLX1A|SMAD2|SETDB1|MYCN|ZNF281|PRDM9|KIAA2018|MLXIPL|SLX1B|BOLA2|NKX2-4|NR1I3|EXOSC2|ZKSCAN3|PRMT2|NSD1|ARRB2|KDM2A|ERC1|CYP1B1|ZMYM2	368	220|210|148|145|240|151|233|204|187|172|186|202|206|185|212|129|99|228|158|125|251	7.1E-4		GO.0019219	0.5801968010718229	0
9135	35	GO Process		organic substance metabolic process	0.0309	PPP2CB|SLX1A|SMAD2|RASGRF2|SETDB1|MYCN|TRIM36|PLOD2|FBXO17|ZNF281|PRDM9|KIAA2018|MLXIPL|MTMR4|SLX1B|BOLA2|FBXL5|NR1I3|DDX43|EXOSC2|GAD2|ZKSCAN3|CYP1A1|GRB2|FBXL16|PRMT2|NSD1|RPF2|ARRB2|ANAPC13|KDM2A|KLHL35|ERC1|CYP1B1|ZMYM2	368	176|220|210|107|148|145|114|245|213|240|151|233|204|256|187|172|235|202|203|206|126|185|175|248|188|212|129|101|99|171|228|258|158|125|251	7.4E-4		GO.0071704	0.5763981984416683	0
51	3	InterPro Domains		SET domain	0.031	SETDB1|PRDM9|NSD1	368	148|151|129	3.5E-4		IPR001214	0.5758625772374781	0
8	2	InterPro Domains		GPCR, family 3, metabotropic glutamate receptor	0.031	GRM5|GRM8	368	195|182	2.8E-4		IPR000162	0.5758625772374781	0
68	3	GO Process		histone lysine methylation	0.0314	SETDB1|PRDM9|NSD1	368	148|151|129	7.9E-4		GO.0034968	0.5737372325045006	0
6516	28	GO Process		regulation of metabolic process	0.0318	PPP2CB|SLX1A|SMAD2|SETDB1|MYCN|ZNF281|PRDM9|GRM5|KIAA2018|MLXIPL|MTMR4|SLX1B|BOLA2|FBXL5|NKX2-4|NR1I3|EXOSC2|ZKSCAN3|CYP1A1|GRB2|CCK|PRMT2|NSD1|ARRB2|KDM2A|ERC1|CYP1B1|ZMYM2	368	176|220|210|148|145|240|151|195|233|204|256|187|172|235|186|202|206|185|175|248|238|212|129|99|228|158|125|251	8.2E-4		GO.0019222	0.5716387915924899	0
27	2	NetworkNeighborAL		Fanconi Anemia Pathway	0.0343	SLX1A|SLX1B	368	220|187	0.0025		CL.12701	0.5590931235670225	0
6066	25	GO Function		ion binding	0.0344	PPP2CB|SLX1A|SMAD2|ITGA2B|SETDB1|TRIM36|PLOD2|ZNF281|PRDM9|RHOD|SOBP|MTMR4|SLX1B|DPYSL3|FBXL5|THBS2|NR1I3|DDX43|GAD2|ZKSCAN3|CYP1A1|NSD1|KDM2A|CYP1B1|ZMYM2	368	176|220|210|91|148|114|245|240|151|152|177|256|187|118|235|219|202|203|126|185|175|129|228|125|251	0.0039		GO.0043167	0.5586105188055662	0
72	3	GO Process		non-recombinational repair	0.0352	SLX1A|SLX1B|KDM2A	368	220|187|228	9.2E-4		GO.0000726	0.5547994401928296	0
13	2	InterPro Domains		GPCR, family 3, nine cysteines domain superfamily	0.0358	GRM5|GRM8	368	195|182	6.5E-4		IPR038550	0.5519975489554081	0
65	3	InterPro Domains		F-box-like domain superfamily	0.0358	FBXO17|FBXL5|FBXL16	368	213|235|188	6.9E-4		IPR036047	0.5519975489554081	0
14	2	InterPro Domains		GPCR, family 3, conserved site	0.0358	GRM5|GRM8	368	195|182	7.5E-4		IPR017979	0.5519975489554081	0
22	2	InterPro Domains		GPCR family 3, C-terminal	0.0358	GRM5|GRM8	368	195|182	0.0017		IPR017978	0.5519975489554081	0
13	2	InterPro Domains		GPCR, family 3, nine cysteines domain	0.0358	GRM5|GRM8	368	195|182	6.5E-4		IPR011500	0.5519975489554081	0
16	2	InterPro Domains		Post-SET domain	0.0358	SETDB1|NSD1	368	148|129	9.5E-4		IPR003616	0.5519975489554081	0
64	3	InterPro Domains		F-box domain	0.0358	FBXO17|FBXL5|KDM2A	368	213|235|228	6.7E-4		IPR001810	0.5519975489554081	0
14	2	InterPro Domains		GPCR, family 3	0.0358	GRM5|GRM8	368	195|182	7.5E-4		IPR000337	0.5519975489554081	0
37	2	GO Function		demethylase activity	0.0361	CYP1A1|KDM2A	368	175|228	0.0044		GO.0032451	0.5506141644171252	0
36	2	GO Function		oxygen binding	0.0361	CYP1A1|CYP1B1	368	175|125	0.0042		GO.0019825	0.5506141644171252	0
125	3	GO Function		SH3 domain binding	0.0361	DPYSL3|GRB2|SHANK2	368	118|248|221	0.0043		GO.0017124	0.5506141644171252	0
107	3	Pfam		Helix-loop-helix DNA-binding domain	0.0385	MYCN|KIAA2018|MLXIPL	368	145|233|204	0.0028		PF00010	0.5399440187748843	0
3060	17	GO Process		positive regulation of cellular metabolic process	0.0407	SLX1A|SMAD2|SETDB1|MYCN|ZNF281|PRDM9|GRM5|MLXIPL|SLX1B|FBXL5|NR1I3|ZKSCAN3|GRB2|CCK|PRMT2|NSD1|ARRB2	368	220|210|148|145|240|151|195|204|187|235|202|185|248|238|212|129|99	0.0011		GO.0031325	0.5307319479007093	0
42	2	GO Function		estrogen receptor binding	0.0429	PRMT2|NSD1	368	212|129	0.0056		GO.0030331	0.5220049530668047	0
43	2	GO Function		androgen receptor binding	0.0439	PRMT2|NSD1	368	212|129	0.0059		GO.0050681	0.5181850923907343	0
5281	24	GO Process		organonitrogen compound metabolic process	0.0448	PPP2CB|SMAD2|RASGRF2|SETDB1|TRIM36|PLOD2|FBXO17|PRDM9|KIAA2018|MTMR4|BOLA2|FBXL5|GAD2|CYP1A1|GRB2|FBXL16|PRMT2|NSD1|ARRB2|ANAPC13|KDM2A|KLHL35|ERC1|ZMYM2	368	176|210|107|148|114|245|213|151|233|256|172|235|126|175|248|188|212|129|99|171|228|258|158|251	0.0012		GO.1901564	0.5148208922321762	0
81	3	GO Process		chemical synaptic transmission, postsynaptic	0.0448	SLC17A7|GRM5|ARRB2	368	242|195|99	0.0013		GO.0099565	0.5148208922321762	0
84	3	GO Process		regulation of postsynaptic membrane potential	0.0448	SLC17A7|GRM5|ARRB2	368	242|195|99	0.0014		GO.0060078	0.5148208922321762	0
316	5	GO Process		modulation of chemical synaptic transmission	0.0448	GRM5|PPFIA3|GRM8|ARRB2|SHANK2	368	195|197|182|99|221	0.0013		GO.0050804	0.5148208922321762	0
4953	23	GO Process		negative regulation of biological process	0.0448	PPP2CB|SLX1A|SMAD2|MYCN|ZNF281|KIAA2018|MLXIPL|MTMR4|SLX1B|DPYSL3|THBS2|NR1I3|EXOSC2|ZKSCAN3|GRB2|CCK|PRMT2|MAD1L1|NSD1|ARRB2|ERC1|SHANK2|CYP1B1	368	176|220|210|145|240|233|204|256|187|118|219|202|206|185|248|238|212|236|129|99|158|221|125	0.0012		GO.0048519	0.5148208922321762	0
313	5	GO Process		regulation of chromosome organization	0.0448	SLX1A|SETDB1|SLX1B|MAD1L1|NSD1	368	220|148|187|236|129	0.0013		GO.0033044	0.5148208922321762	0
80	3	GO Process		negative regulation of NF-kappaB transcription factor activity	0.0448	PRMT2|ARRB2|CYP1B1	368	212|99|125	0.0012		GO.0032088	0.5148208922321762	0
20	2	GO Process		epoxygenase P450 pathway	0.0448	CYP1A1|CYP1B1	368	175|125	0.0014		GO.0019373	0.5148208922321762	0
645	7	GO Process		protein ubiquitination	0.0448	TRIM36|FBXO17|FBXL5|FBXL16|ARRB2|ANAPC13|KLHL35	368	114|213|235|188|99|171|258	0.0013		GO.0016567	0.5148208922321762	0
44	2	GO Function		2-oxoglutarate-dependent dioxygenase activity	0.0449	PLOD2|KDM2A	368	245|228	0.0061		GO.0016706	0.5144512719709564	0
4005	19	GO Component		intracellular non-membrane-bounded organelle	0.0463	PPP2CB|SLX1A|KATNBL1|SMAD2|SETDB1|MYCN|TRIM36|PRDM9|SLX1B|DPYSL3|NR1I3|DDX43|EXOSC2|GRB2|DYNC1I2|PRMT2|MAD1L1|NSD1|RPF2	368	176|220|146|210|148|145|114|151|187|118|202|203|206|248|102|212|236|129|101	0.0034		GO.0043232	0.5093613005095391	0
4030	19	GO Component		nuclear lumen	0.0463	SLX1A|KATNBL1|SMAD2|SETDB1|MYCN|ZNF281|PRDM9|MLXIPL|SLX1B|NR1I3|DDX43|EXOSC2|ZKSCAN3|GRB2|PRMT2|NSD1|RPF2|KDM2A|ZMYM2	368	220|146|210|148|145|240|151|204|187|202|203|206|185|248|212|129|101|228|251	0.0036		GO.0031981	0.5093613005095391	0
88	3	GO Process		transforming growth factor beta receptor signaling pathway	0.048	SMAD2|MTMR4|ARRB2	368	210|256|99	0.0016		GO.0007179	0.5033836252835924	0
498	6	GO Process		positive regulation of cellular component biogenesis	0.0493	SLX1A|SLX1B|DPYSL3|THBS2|GRB2|CCK	368	220|187|118|219|248|238	0.0017		GO.0044089	0.49895361852639675	0
6082	26	GO Process		regulation of cellular metabolic process	0.0493	SLX1A|SMAD2|SETDB1|MYCN|ZNF281|PRDM9|GRM5|KIAA2018|MLXIPL|MTMR4|SLX1B|BOLA2|FBXL5|NKX2-4|NR1I3|EXOSC2|ZKSCAN3|GRB2|CCK|PRMT2|NSD1|ARRB2|KDM2A|ERC1|CYP1B1|ZMYM2	368	220|210|148|145|240|151|195|233|204|256|187|172|235|186|202|206|185|248|238|212|129|99|228|158|125|251	0.0017		GO.0031323	0.49895361852639675	0
22	2	GO Process		toxin metabolic process	0.0493	CYP1A1|CYP1B1	368	175|125	0.0017		GO.0009404	0.49895361852639675	0
