## Additional file 6 for "Characterising sex differences of autosomal DNA methylation in whole blood using the Illumina EPIC array"

# background genes	# genes	category	chart color	description	FDR value	genes	network.SUID	nodes.SUID	p-value	PMID	term name	transferred FDR value	year
19	3	NetworkNeighborAL		DNA replication-dependent nucleosome assembly	0.0052	HIST1H4B|HIST1H4A|HIST1H3A	578	549|501|519	2.32E-5		CL.11135	1.0	0
5	2	SMART Domains		Extracellular domain of unknown function in nidogen (entactin) and hypothetical proteins.	0.0057	SNED1|MUC4	578	516|512	1.3E-4		SM00539	0.9825430952682983	0
5	2	NetworkNeighborAL		Transport protein Avl9	0.0074	AVL9|FAM45A	578	509|553	1.3E-4		CL.38526	0.9329121714477341	0
5	2	NetworkNeighborAL		mixed, incl. Anoctamin-7, and Protein mab-21-like 4	0.0074	SNED1|ANKMY1	578	516|534	1.3E-4		CL.34037	0.9329121714477341	0
6	2	NetworkNeighborAL		mixed, incl. CDC50/LEM3 family, and Phospholipid-transporting ATPase IK	0.0074	ATP10D|ATP8B3	578	530|525	1.8E-4		CL.24759	0.9329121714477341	0
39	3	NetworkNeighborAL		mixed, incl. ATPase dependent transmembrane transport complex, and ATP1G1/PLM/MAT8 family	0.0074	ATP10D|ATP8B3|ATP1A3	578	530|525|498	1.7E-4		CL.24702	0.9329121714477341	0
32	3	Pfam		Cation transport ATPase (P-type)	0.0104	ATP10D|ATP8B3|ATP1A3	578	530|525|498	9.63E-5		PF13246	0.8682003343459151	0
4	2	Pfam		Transport protein Avl9	0.0104	AVL9|FAM45A	578	509|553	9.49E-5		PF09794	0.8682003343459151	0
5	2	Pfam		Nidogen-like	0.0104	SNED1|MUC4	578	516|512	1.3E-4		PF06119	0.8682003343459151	0
33	3	Pfam		E1-E2 ATPase	0.0104	ATP10D|ATP8B3|ATP1A3	578	530|525|498	1.0E-4		PF00122	0.8682003343459151	0
14	2	Pfam		Phospholipid-translocating P-type ATPase C-terminal	0.0164	ATP10D|ATP8B3	578	530|525	7.5E-4		PF16212	0.7815931546910564	0
14	2	Pfam		Phospholipid-translocating ATPase N-terminal	0.0164	ATP10D|ATP8B3	578	530|525	7.5E-4		PF16209	0.7815931546910564	0
17	2	Pfam		Centromere kinetochore component CENP-T histone fold	0.0164	HIST1H4B|HIST1H4A	578	549|501	0.0011		PF15511	0.7815931546910564	0
16	2	Pfam		TATA box binding protein associated factor (TAF)	0.0164	HIST1H4B|HIST1H4A	578	549|501	9.5E-4		PF02969	0.7815931546910564	0
15	2	SMART Domains		Histone H4	0.0182	HIST1H4B|HIST1H4A	578	549|501	8.5E-4		SM00417	0.7617912255545431	0
22	2	Pfam		Hormone receptor domain	0.0207	VIPR2|PTH1R	578	503|502	0.0017		PF02793	0.737317040219788	0
18	3	GO Process		negative regulation of megakaryocyte differentiation	0.0207	GABPA|HIST1H4B|HIST1H4A	578	517|549|501	2.01E-5		GO.0045653	0.737317040219788	0
78	4	GO Process		regulation of megakaryocyte differentiation	0.0242	GABPA|HIST1H4B|HIST1H4A|HIST1H3A	578	517|549|501|519	5.64E-5		GO.0045652	0.707612521899046	0
251	6	GO Process		regulation of gene expression, epigenetic	0.0242	HIST1H4B|CDYL|BAHCC1|UPF1|HIST1H4A|HIST1H3A	578	549|537|494|515|501|519	4.68E-5		GO.0040029	0.707612521899046	0
126	4	GO Process		protein heterooligomerization	0.0249	MCCC1|HIST1H4B|HIST1H4A|HIST1H3A	578	528|549|501|519	3.3E-4		GO.0051291	0.7021904556798191	0
114	4	GO Process		telomere organization	0.0249	HIST1H4B|UPF1|HIST1H4A|HIST1H3A	578	549|515|501|519	2.3E-4		GO.0032200	0.7021904556798191	0
180	5	GO Process		gene silencing	0.0249	PIWIL1|HIST1H4B|BAHCC1|HIST1H4A|HIST1H3A	578	543|549|494|501|519	1.1E-4		GO.0016458	0.7021904556798191	0
98	4	GO Process		chromatin silencing	0.0249	HIST1H4B|BAHCC1|HIST1H4A|HIST1H3A	578	549|494|501|519	1.3E-4		GO.0006342	0.7021904556798191	0
32	3	GO Process		DNA replication-dependent nucleosome assembly	0.0249	HIST1H4B|HIST1H4A|HIST1H3A	578	549|501|519	9.63E-5		GO.0006335	0.7021904556798191	0
195	5	GO Process		DNA packaging	0.0249	PIWIL1|HIST1H4B|BAHCC1|HIST1H4A|HIST1H3A	578	543|549|494|501|519	1.5E-4		GO.0006323	0.7021904556798191	0
37	3	GO Process		chromatin silencing at rDNA	0.0249	HIST1H4B|HIST1H4A|HIST1H3A	578	549|501|519	1.4E-4		GO.0000183	0.7021904556798191	0
52	3	GO Process		protein heterotetramerization	0.0256	HIST1H4B|HIST1H4A|HIST1H3A	578	549|501|519	3.7E-4		GO.0051290	0.6969187236995827	0
21	2	InterPro Domains		Tripartite DENN domain	0.0257	AVL9|FAM45A	578	509|553	0.0016		IPR037516	0.6961774099963747	0
80	3	InterPro Domains		HAD-like superfamily	0.0257	ATP10D|ATP8B3|ATP1A3	578	530|525|498	0.0012		IPR036412	0.6961774099963747	0
14	2	InterPro Domains		P-type ATPase, N-terminal	0.0257	ATP10D|ATP8B3	578	530|525	7.5E-4		IPR032631	0.6961774099963747	0
14	2	InterPro Domains		P-type ATPase, C-terminal	0.0257	ATP10D|ATP8B3	578	530|525	7.5E-4		IPR032630	0.6961774099963747	0
36	3	InterPro Domains		P-type ATPase, cytoplasmic domain N	0.0257	ATP10D|ATP8B3|ATP1A3	578	530|525|498	1.3E-4		IPR023299	0.6961774099963747	0
37	3	InterPro Domains		P-type ATPase, transmembrane domain superfamily	0.0257	ATP10D|ATP8B3|ATP1A3	578	530|525|498	1.4E-4		IPR023298	0.6961774099963747	0
69	3	InterPro Domains		HAD superfamily	0.0257	ATP10D|ATP8B3|ATP1A3	578	530|525|498	8.2E-4		IPR023214	0.6961774099963747	0
36	3	InterPro Domains		P-type ATPase, phosphorylation site	0.0257	ATP10D|ATP8B3|ATP1A3	578	530|525|498	1.3E-4		IPR018303	0.6961774099963747	0
36	3	InterPro Domains		P-type ATPase, A domain superfamily	0.0257	ATP10D|ATP8B3|ATP1A3	578	530|525|498	1.3E-4		IPR008250	0.6961774099963747	0
14	2	InterPro Domains		P-type ATPase, subfamily IV	0.0257	ATP10D|ATP8B3	578	530|525	7.5E-4		IPR006539	0.6961774099963747	0
5	2	InterPro Domains		NIDO domain	0.0257	SNED1|MUC4	578	516|512	1.3E-4		IPR003886	0.6961774099963747	0
36	3	InterPro Domains		P-type ATPase	0.0257	ATP10D|ATP8B3|ATP1A3	578	530|525|498	1.3E-4		IPR001757	0.6961774099963747	0
23	2	SMART Domains		Domain present in hormone receptors	0.0264	VIPR2|PTH1R	578	503|502	0.0018		SM00008	0.6910675936111311	0
57	3	GO Process		histone exchange	0.0311	PIWIL1|HIST1H4B|HIST1H4A	578	543|549|501	4.8E-4		GO.0043486	0.6599132300709295	0
24	2	NetworkNeighborAL		mixed, incl. Calcitonin-like ligand receptors, and vasoactive intestinal polypeptide receptor activity	0.0317	VIPR2|PTH1R	578	503|502	0.002		CL.7844	0.6562797426191042	0
40	3	GO Component		nuclear nucleosome	0.0338	HIST1H4B|HIST1H4A|HIST1H3A	578	549|501|519	1.8E-4		GO.0000788	0.6440829480299929	0
27	2	InterPro Domains		GPCR family 2, extracellular hormone receptor domain superfamily	0.0369	VIPR2|PTH1R	578	503|502	0.0025		IPR036445	0.6273974306606048	0
27	2	InterPro Domains		GPCR, family 2, extracellular hormone receptor domain	0.0369	VIPR2|PTH1R	578	503|502	0.0025		IPR001879	0.6273974306606048	0
66	3	GO Process		inorganic cation import across plasma membrane	0.038	KCNJ8|SLC39A4|ATP1A3	578	508|504|498	7.3E-4		GO.0098659	0.6218119450504588	0
285	5	GO Process		anatomical structure homeostasis	0.038	PTH1R|HIST1H4B|MUC4|UPF1|HIST1H4A	578	502|549|512|515|501	8.4E-4		GO.0060249	0.6218119450504588	0
157	4	GO Process		protein tetramerization	0.038	HIST1H4B|KIF25|HIST1H4A|HIST1H3A	578	549|531|501|519	7.5E-4		GO.0051262	0.6218119450504588	0
167	4	GO Process		nucleosome organization	0.038	PIWIL1|HIST1H4B|HIST1H4A|HIST1H3A	578	543|549|501|519	9.4E-4		GO.0034728	0.6218119450504588	0
154	4	GO Process		chromatin assembly	0.038	HIST1H4B|BAHCC1|HIST1H4A|HIST1H3A	578	549|494|501|519	7.0E-4		GO.0031497	0.6218119450504588	0
14	2	GO Process		dosage compensation by inactivation of X chromosome	0.038	CDYL|UPF1	578	537|515	7.5E-4		GO.0009048	0.6218119450504588	0
156	4	GO Process		chromatin remodeling	0.038	PIWIL1|HIST1H4B|BAHCC1|HIST1H4A	578	543|549|494|501	7.3E-4		GO.0006338	0.6218119450504588	0
78	3	GO Process		regulation of gene silencing by miRNA	0.0412	HIST1H4B|HIST1H4A|HIST1H3A	578	549|501|519	0.0012		GO.0060964	0.6064381837454816	0
33	2	InterPro Domains		GPCR, family 2, secretin-like, conserved site	0.0464	VIPR2|PTH1R	578	503|502	0.0036		IPR017983	0.5838371154042098	0
53	3	UniProt Keywords		Translocase	0.0467	ATP10D|ATP8B3|ATP1A3	578	530|525|498	3.9E-4		KW-1278	0.5826116757769533	0
